# Distinct mechanisms underlie H_2_O_2_ sensing in *C. elegans* head and tail

**DOI:** 10.1101/2021.07.26.451501

**Authors:** Sophie Quintin, Théo Aspert, Tao Ye, Gilles Charvin

## Abstract

Environmental oxidative stress threatens cellular integrity and should therefore be avoided by living organisms. Yet, relatively little is known about environmental oxidative stress perception. Here, using microfluidics, we showed that like I2 pharyngeal neurons, the tail phasmid PHA neurons function as oxidative stress sensing neurons in *C. elegans*, but display different responses to H_2_O_2_ and light. We uncovered that different but related receptors, GUR-3 and LITE-1, mediate H_2_O_2_ signaling in I2 and PHA neurons. Still, the peroxiredoxin PRDX-2 is essential for both, and might promote H_2_O_2_-mediated receptor activation. Our work demonstrates that *C. elegans* can sense a broad range of oxidative stressors using partially distinct H_2_O_2_ signaling pathways in head and tail sensillae, and paves the way for further understanding of how the integration of these inputs translates into the appropriate behavior.

**Graphical abstract:** 
