## Supplemental Table 1 for "Distinct mechanisms underlie H_2_O_2_ sensing in *C. elegans* head and tail"

### Sheet: DE_28vsall
gene name	p_val	avg_log2FC	pct.1	pct.2	p_val_adj
osm-10	0	4.06618542259573	0.366	0.002	0
M04B2.6	0	4.92790140784072	0.366	0.001	0
T23B3.6	2.53961017982253e-242	3.39430880891218	0.17	0.001	5.14804379551825e-238
ZK856.6	3.94484210204878e-209	3.02081635084446	0.196	0.002	7.99658942506307e-205
ocr-2	1.91659824126549e-205	4.31538204586437	0.357	0.01	3.88513629486928e-201
F27C1.11	5.32136374784409e-178	3.9897755183467	0.464	0.022	1.07869364532548e-173
F59A1.11	7.69096191536424e-163	2.92208650647922	0.125	0.001	1.55903488986349e-158
R102.2	7.17083665977466e-136	3.24204127828242	0.545	0.041	1.45360029930292e-131
R02F11.2	1.595373761959e-110	3.30151078592688	0.277	0.013	3.23398215286709e-106
Y9C2UA.1	2.63193641265391e-106	3.03554440837756	0.286	0.014	5.33519830209073e-102
xbx-9	9.28326480764907e-105	3.11614689210773	0.259	0.011	1.88181060915854e-100
K07C11.3	3.82451650797266e-104	2.66745704061082	0.107	0.001	7.75267741331138e-100
W05F2.7	3.74141300708984e-96	3.56228118823837	0.42	0.036	7.58421830667182e-92
C02B4.4	4.08317892179528e-94	3.10526241987519	0.116	0.002	8.27701199237121e-90
ttr-16	9.24303181314709e-89	3.61927232094115	0.277	0.016	1.87365497884305e-84
F20G2.6	3.75756679637287e-87	3.13058797923985	0.179	0.006	7.61696365292744e-83
gpa-11	3.96752066107333e-87	3.18447327806593	0.179	0.006	8.04256113206175e-83
glb-12	8.16543520566887e-83	3.26371722110077	0.196	0.008	1.65521537054114e-78
lap-2	1.06427057300423e-81	4.12637258636833	0.375	0.034	2.15738287853688e-77
che-3	2.27220374421403e-71	3.15748242262624	0.42	0.047	4.60598420989625e-67
C33A12.4	1.35070134317472e-64	3.51984066979097	0.268	0.021	2.73800669274948e-60
B0222.1	1.68225354677238e-64	2.76995068483501	0.188	0.01	3.41009616466228e-60
C17G10.7	1.1972603384818e-59	2.66660447695942	0.134	0.005	2.42696643213647e-55
C27A7.1	5.88412791739687e-58	2.91149393332308	0.152	0.007	1.19277157013552e-53
flp-7	1.07822684205109e-55	2.79636374554275	0.223	0.017	2.18567363152177e-51
nphp-4	5.08289162924883e-55	2.91581853360082	0.259	0.023	1.03035296216503e-50
Y22D7AL.16	4.54696335411929e-54	2.81981489633168	0.161	0.009	9.21714941513522e-50
F57C7.4	1.01560703887054e-53	3.17807152220402	0.205	0.015	2.05873702849447e-49
tsp-6	3.00293961856165e-52	2.96613971653048	0.25	0.023	6.08725890078631e-48
T01D3.1	1.78771011276533e-45	2.43075294795536	0.429	0.073	3.62386716958659e-41
Y53G8AL.1	2.18480023937799e-44	2.62867976395201	0.134	0.008	4.42880856524312e-40
C27A7.8	2.87410096496507e-43	2.51374421651885	0.125	0.007	5.82609006608068e-39
che-11	4.74177774664278e-43	3.05078988900752	0.196	0.017	9.61205767021958e-39
F13H10.6	5.33076568127115e-41	2.36340811266255	0.17	0.013	1.08059951125047e-36
ifta-1	5.12529834894113e-40	2.63445790513752	0.17	0.014	1.03894922831386e-35
C05D10.2	1.84390075170219e-38	2.26603905822987	0.205	0.021	3.73777121377552e-34
flp-16	4.68946559686659e-38	2.60326168910656	0.339	0.055	9.50601571140825e-34
rfip-1	6.77075720302941e-38	2.89264197009979	0.429	0.091	1.37250019262609e-33
K01F9.2	3.90692574517267e-36	2.70158413280695	0.223	0.026	7.91972917803951e-32
dop-2	1.06062989388986e-35	2.74802082742787	0.214	0.024	2.15000285790414e-31
C01G12.7	2.07870683911651e-35	2.58440497078255	0.134	0.01	4.21374663357307e-31
K02D3.1	2.35993603262314e-35	2.10987450450844	0.116	0.007	4.78382633173036e-31
npr-7	1.00746937259119e-34	2.64918052683973	0.125	0.009	2.04224116517961e-30
odr-4	4.81531779581612e-34	2.4911900854458	0.143	0.012	9.76113070389886e-30
osm-9	3.86689644647083e-33	2.44688135761005	0.125	0.009	7.83858578664102e-29
F58B4.3	1.92134855369155e-30	2.06947278543568	0.214	0.028	3.89476565318814e-26
jmjd-3.1	4.43503214014569e-30	2.53250520995359	0.312	0.058	8.99025365128932e-26
R13A1.5	7.89942556477353e-30	2.14324189835165	0.107	0.007	1.60129255623524e-25
arr-1	1.86612987293431e-29	2.54999783864349	0.17	0.019	3.78283186542514e-25
npr-8	3.04626711405705e-29	2.31747522671617	0.143	0.013	6.17508806690505e-25
ins-18	2.11929836131103e-27	2.11959885581882	0.116	0.009	4.29602970821359e-23
odr-3	5.70542824098784e-27	2.15190958925086	0.125	0.011	1.15654735873064e-22
ttll-11	6.70235776989827e-27	1.81272243533069	0.125	0.011	1.35863494353608e-22
crh-1	2.4625930718988e-26	2.25281708899933	0.509	0.157	4.99192241604606e-22
dyf-11	2.80662054016296e-26	2.13608521906396	0.116	0.01	5.68930049696433e-22
scrm-4	2.06368648559803e-25	2.93959728496837	0.116	0.01	4.18329887495577e-21
osm-1	7.4223344566589e-25	2.0056686726666	0.134	0.014	1.50458141770932e-20
lin-24	2.7386671266119e-24	2.28429970226814	0.205	0.032	5.55155213235497e-20
C09G1.5	5.94976122382174e-23	1.66337072300947	0.125	0.013	1.2060760976809e-18
dyf-5	6.59559463638937e-23	2.16077083195953	0.116	0.011	1.33699298874249e-18
cyp-36A1	1.12213497621519e-22	2.73990228422251	0.134	0.015	2.27467981028581e-18
dep-1	5.70996657264727e-22	2.23143279187641	0.277	0.059	1.15746732394133e-17
flp-4	1.35486287126304e-21	2.49526636229251	0.125	0.014	2.74644252633731e-17
C18E3.3	3.27480986873747e-21	2.52918362876988	0.188	0.03	6.63836708491772e-17
gpa-3	6.7694135297675e-21	2.36980289002796	0.116	0.012	1.37222781661917e-16
pgal-1	1.28369035237902e-20	1.40496879405619	0.696	0.306	2.60216871330752e-16
ida-1	3.69480513138817e-20	1.17953683236902	0.821	0.431	7.48973948183697e-16
C32D5.7	1.79650645340392e-19	2.88032376250541	0.116	0.013	3.64169823169508e-15
pgp-2	2.92281022181194e-19	2.01595923906576	0.125	0.016	5.92482860063498e-15
scd-1	9.62988893392637e-19	2.06826949515565	0.339	0.095	1.95207478579621e-14
nhr-277	1.58973616707718e-18	1.61304547733828	0.107	0.012	3.22255418428216e-14
flp-13	1.60006465986012e-18	0.898894709199959	0.125	0.016	3.24349107200245e-14
ZK328.7	1.976742031757e-18	2.51675735557675	0.107	0.012	4.00705377257461e-14
lit-1	5.85314132508022e-18	1.99326161508464	0.455	0.171	1.18649027800701e-13
ccep-290	1.54328137880457e-17	2.89470030519281	0.107	0.013	3.12838568297475e-13
nhr-100	9.37934390796454e-17	2.1009598537328	0.188	0.037	1.90128680358349e-12
trpa-1	2.73821806732788e-16	2.2111770002358	0.116	0.016	5.55064184428034e-12
dyf-2	2.82920069575179e-16	2.02283943665056	0.134	0.02	5.73507273035846e-12
M04B2.7	4.67991213742699e-16	2.39637438147498	0.134	0.021	9.48664989377825e-12
pdfr-1	7.53681842804148e-16	1.73404945170559	0.304	0.086	1.52778846354829e-11
H04M03.12	3.05059338534429e-15	2.91473969431304	0.134	0.022	6.18385785143141e-11
nrx-1	1.02943629778476e-14	2.0396067796772	0.384	0.146	2.08677031923948e-10
ser-3	1.58086662411781e-14	1.95472016036346	0.214	0.052	3.20457473374922e-10
slc-17.7	4.32461433558607e-14	1.93395442876727	0.125	0.021	8.76642571966651e-10
ptr-5	6.18787342213277e-14	1.63687690129721	0.268	0.077	1.25434382140053e-09
rgs-2	6.48935993437439e-14	1.76505033265126	0.205	0.05	1.31545815229703e-09
npr-26	8.42033667367921e-14	1.28899872194121	0.107	0.016	1.70688644712151e-09
npr-4	1.46672349750052e-13	1.74308671839896	0.161	0.033	2.9731952017833e-09
C35E7.2	1.56743928337859e-13	2.11746595412306	0.17	0.037	3.17735617133674e-09
nhr-4	4.42113207772182e-13	1.57542133841133	0.125	0.022	8.9620768347499e-09
gei-8	6.04581129955728e-13	1.71688848746922	0.241	0.068	1.22554640853326e-08
tos-1	1.29111610283925e-12	1.49002774352549	0.616	0.353	2.61722145206545e-08
nlp-1	1.85154800464839e-12	1.93073672118445	0.161	0.036	3.75327296022275e-08
rgs-4	2.02672089147403e-12	1.52738471809264	0.17	0.038	4.10836591910701e-08
sta-1	2.33984017496701e-12	1.52271475866183	0.161	0.035	4.74309001867562e-08
rga-6	2.65414089095532e-12	2.04746443253107	0.188	0.046	5.38020900005552e-08
W02D9.10	2.99776922501931e-12	1.76930379581719	0.25	0.076	6.07677799603664e-08
unc-31	1.0907119859778e-11	1.98131299749551	0.304	0.112	2.2109822667756e-07
casy-1	2.0428185896842e-11	1.0844968878865	0.598	0.32	4.14099756314884e-07
daf-10	2.08340771884167e-11	2.61299383195859	0.134	0.028	4.22327578686394e-07
snt-5	2.3232105203193e-11	1.35155300667608	0.161	0.037	4.70938004573925e-07
sek-1	2.33635660112952e-11	1.66447944456464	0.143	0.031	4.73602846614964e-07
trk-1	5.08951012172004e-11	1.53159173985659	0.116	0.022	1.03169459677387e-06
T22F7.4	5.25354199641861e-11	1.76118237809681	0.116	0.022	1.06494549809402e-06
nhr-138	6.51196258435113e-11	1.73382129685312	0.152	0.036	1.32003993547382e-06
ptp-3	1.38587738517037e-10	1.18955217630386	0.455	0.219	2.80931204747885e-06
nlp-14	1.39535816280839e-10	1.05656425324775	0.241	0.077	2.8285305318289e-06
scd-2	1.47524454539592e-10	2.15202618056237	0.17	0.045	2.99046821797206e-06
F39H12.3	1.70758094645525e-10	1.59414575197543	0.143	0.033	3.46143733655943e-06
F58H1.7	3.37575966171396e-10	1.68334645451558	0.179	0.049	6.84300241026038e-06
2001-06-01	4.83852737911698e-10	1.50523611732534	0.286	0.106	9.80817885020804e-06
ncx-1	8.2481698283475e-10	1.98486515043882	0.143	0.035	1.67198650590432e-05
cmk-1	1.18228230297866e-09	1.45200838126724	0.223	0.072	2.39660445636804e-05
pghm-1	1.88607411411523e-09	0.884257750110554	0.5	0.25	3.82326083672298e-05
Y43F8B.2	2.76983090426574e-09	1.7664168641415	0.205	0.065	5.61472422603707e-05
F38B7.3	2.87926128725612e-09	2.02818806015852	0.107	0.023	5.83655055539688e-05
F53H2.3	3.8265228894715e-09	1.94231350080631	0.214	0.073	7.75674454924767e-05
mca-2	5.93159228701793e-09	1.60221439934817	0.17	0.049	0.00012023930725014
daf-4	6.07842969171035e-09	1.94575032244597	0.17	0.05	0.000123215848280661
F44E5.4	1.88716077749474e-08	1.33088624310887	0.33	0.15	0.00038254636120596
cysl-1	2.71981012374936e-08	2.00102884550299	0.143	0.04	0.000551332710185233
egrh-1	7.15216785349935e-08	1.44493346655549	0.107	0.025	0.00144981594558285
skn-1	9.34796712404689e-08	2.01129342890648	0.179	0.061	0.00189492641571555
T04C9.1	1.21253713920963e-07	-3.47107180665088	0	0.203	0.00245793403489185
F07C6.4	1.3847609555432e-07	1.19011412211148	0.161	0.051	0.00280704893298162
che-12	5.93927474478776e-07	1.60630254456292	0.125	0.036	0.0120395038351593
cab-1	6.40653323902993e-07	0.799044617848063	0.616	0.405	0.0129866835288376
unc-80	7.06818348288616e-07	-1.85762655227671	0.17	0.391	0.0143279147381585
flcn-1	7.92395913346852e-07	1.57264405934034	0.268	0.126	0.016062657559454
bre-3	9.00822728267873e-07	1.8312491948275	0.125	0.037	0.018260577524718
ist-1	1.35907124833604e-06	0.815693533208733	0.17	0.058	0.0275497332750198
tank-1	1.39097732941645e-06	0.994028969012439	0.143	0.046	0.0281965014446009
dmd-7	2.58788068702041e-06	1.43880279409393	0.223	0.097	0.0524589294065907
nhr-21	2.58983170887092e-06	1.85883904642602	0.143	0.049	0.0524984785705224
pck-1	3.37481291357829e-06	-3.55680723750505	0.018	0.189	0.0684108325711456
sbt-1	5.26058608122566e-06	0.679459939106369	0.438	0.244	0.106637340452525
F45D3.2	9.80290395305097e-06	1.47779697368889	0.143	0.051	0.198714666032296
unc-104	1.00155737533668e-05	-1.90679040999398	0.125	0.306	0.203025695554499
mpz-1	1.24568638363404e-05	-2.12891015633792	0.107	0.288	0.252513086826457
che-10	1.66499545918061e-05	0.883649204957057	0.188	0.078	0.337511229530502
mec-12	2.63838691513481e-05	-4.08075212968354	0	0.137	0.534827411566977
F21C10.3	3.02927532607902e-05	1.30780784287527	0.107	0.035	0.614064401349478
F32D1.11	3.94134216369887e-05	1.05298123235485	0.107	0.035	0.798949470003398
kcnl-2	5.03800733356602e-05	1.19531807507122	0.143	0.055	1
ntl-3	5.29040994617266e-05	1.09121453741175	0.134	0.05	1
F54G2.1	5.38091131002835e-05	-2.07625917737271	0.054	0.209	1
unc-43	7.33497676250573e-05	0.857778514950879	0.357	0.214	1
cle-1	7.91432442568119e-05	-3.739712866608	0	0.123	1
lim-9	9.2338002257384e-05	-2.73443966173996	0.009	0.136	1
unc-53	9.39901716264493e-05	-2.11621446824015	0.009	0.138	1
sue-1	0.000115440643487152	0.824933853034206	0.25	0.125	1
ben-1	0.000192566028152862	-2.69416568974884	0.009	0.126	1
egl-21	0.000217936710916279	0.296184215537995	0.571	0.374	1
madd-4	0.000231592054696853	-3.68323288308908	0.009	0.122	1
Y71G10AR.4	0.000269485294509711	1.3716849452459	0.179	0.084	1
unc-77	0.000308208881910282	-2.63449439780696	0.009	0.121	1
dpy-22	0.000351398426401993	-1.64860363337143	0.071	0.211	1
ten-1	0.000362400687681795	-2.26591482267127	0.009	0.118	1
Y39A1A.24	0.000372763899343489	0.80183290944699	0.107	0.04	1
sca-1	0.000390580837134962	-1.6567632207601	0.018	0.134	1
T28C6.7	0.000430740331031952	-1.09749993238703	0.054	0.188	1
sos-1	0.00047116067329271	1.17443213169894	0.107	0.041	1
ubc-3	0.000481511750130113	1.2036690012383	0.196	0.101	1
ubq-1	0.000524528419516009	-0.411489473358443	0.116	0.271	1
gar-2	0.000631327793737004	-2.74443084888804	0.009	0.109	1
soap-1	0.000700272658740571	-2.64472536945551	0.009	0.109	1
vhp-1	0.0007207428413709	0.853273208594715	0.223	0.122	1
tbb-2	0.000752958704320269	-0.967826120061225	0.125	0.275	1
par-1	0.000771514092809575	-1.05594263607318	0.098	0.238	1
ZK470.2	0.000854425298220443	1.1862025254379	0.196	0.104	1
F22D6.2	0.000868753029342496	1.36476731202787	0.179	0.092	1
Y92H12A.2	0.000972451501227301	0.720526251005235	0.116	0.048	1
egl-3	0.00100732971555072	0.284252190894682	0.554	0.377	1
rpl-7	0.0011514811309535	0.715123720873167	0.509	0.369	1
Y57G11C.9	0.0014238818702363	1.05859517601882	0.125	0.056	1
mrck-1	0.00147988117887372	-2.39608624252636	0.018	0.113	1
sqd-1	0.00150056346061242	-0.775869287062897	0.027	0.131	1
unc-41	0.00157013822137744	-2.17210950267487	0.062	0.17	1
rps-11	0.0016137594751351	0.745274496421707	0.411	0.29	1
lact-4	0.00162525174654077	0.909292363277453	0.107	0.045	1
ckk-1	0.00165203694686381	0.923956224966241	0.161	0.079	1
unc-44	0.00165760815066807	-0.663150166826761	0.554	0.672	1
mpk-1	0.00167510145433126	1.61279447235317	0.125	0.058	1
lin-14	0.00187409338467958	-2.01494497560564	0.027	0.122	1
nep-11	0.00187627141835184	1.20632707188885	0.143	0.068	1
din-1	0.00195126276363869	-1.04996898346781	0.152	0.285	1
kcnl-1	0.00216327638344235	0.772225403014003	0.179	0.094	1
F44E5.5	0.00218285376875992	0.79118881567635	0.259	0.157	1
pmr-1	0.0022317002543579	1.09767776000625	0.125	0.058	1
egl-8	0.00225878438381193	0.590258047022506	0.393	0.279	1
golg-4	0.00231923059415511	-1.16896776030302	0.027	0.123	1
daf-5	0.00243109883692439	1.01621321145571	0.17	0.091	1
attf-2	0.00252789374639998	1.00291149978908	0.107	0.047	1
tba-1	0.00257180403804979	-1.44375167925955	0.098	0.216	1
crt-1	0.00260887053142444	-1.62284441032142	0.214	0.334	1
unc-79	0.0026262969319881	-1.68318271474521	0.071	0.176	1
F58D5.5	0.00283889965986329	-1.03785443344356	0.045	0.146	1
clp-4	0.00299580104396923	-2.2233504570963	0.018	0.103	1
rps-14	0.00319643862903939	0.953479577621427	0.384	0.291	1
pde-4	0.00322293601892869	-0.933444564920302	0.08	0.197	1
mig-6	0.00326814119626954	-3.52279347073645	0.018	0.1	1
cdh-4	0.00334341777907289	-1.54797542806633	0.116	0.227	1
abcf-2	0.00342403074071325	-0.831884787433025	0.027	0.117	1
dre-1	0.00383560500645921	1.01787124919334	0.125	0.06	1
Y48C3A.5	0.00414007113675537	0.59936298223988	0.116	0.054	1
rpl-18	0.00415997580041029	0.656845026984052	0.518	0.413	1
ptb-1	0.00419745409432375	0.712877078954358	0.134	0.066	1
rbf-1	0.00457003005081183	-1.68674075099058	0.054	0.147	1
egl-27	0.0049367005018344	-1.43077494047092	0.027	0.111	1
atp-2	0.005052558017801	-0.479530009934349	0.098	0.212	1
sad-1	0.00510506163023127	-0.699931536074758	0.027	0.113	1
unc-70	0.00517511143939979	-0.471673564532722	0.205	0.343	1
pdi-3	0.00543406144289026	-1.73824067265931	0.089	0.197	1
ceh-44	0.00545429207710979	-1.49013313025625	0.036	0.121	1
T19D2.2	0.00545481541950398	1.00217198561915	0.107	0.05	1
unc-16	0.00551554945035094	-1.77643624525666	0.054	0.143	1
snt-1	0.0058440026720102	-1.3339658836855	0.08	0.178	1
ncl-1	0.00637805113107483	-1.39453414044158	0.045	0.133	1
snt-4	0.00643152100052158	0.755160711369192	0.312	0.208	1
act-4	0.0065820947798635	-1.00168758399123	0.188	0.295	1
clip-1	0.00699516998601684	-1.48293113596146	0.062	0.154	1
dgk-4	0.00713201899776874	0.827523003498256	0.214	0.129	1
nmy-1	0.00716668167975926	-1.88692419953495	0.027	0.103	1
rsbp-1	0.00720225620176417	-0.966746176283843	0.027	0.106	1
kin-29	0.00747707899179456	0.863387487927578	0.116	0.057	1
unc-75	0.00810243501367073	0.809678646853547	0.116	0.057	1
T08G11.1	0.00829196825460124	-1.30774972088662	0.062	0.153	1
kpc-1	0.00906234707597333	-1.6600767288829	0.036	0.113	1
sea-2	0.0092627158041689	0.787084068216373	0.25	0.165	1
plx-2	0.00958878384686617	0.784325365278633	0.125	0.065	1
let-19	0.0104751009096378	0.84423812675132	0.268	0.184	1
wdfy-3	0.0105502136827948	-1.05015999276041	0.036	0.113	1
rps-1	0.0105977075270109	0.557390574817459	0.509	0.412	1
unc-60	0.0107070119538538	-0.962503066263375	0.036	0.113	1
fos-1	0.010738278288183	0.91605375235911	0.107	0.053	1
egl-19	0.0109691483163633	-1.35873725198312	0.08	0.167	1
cdka-1	0.0128202797296274	-1.32283996467953	0.036	0.109	1
lrp-2	0.0128699447803834	-0.792620361127617	0.08	0.172	1
ZC395.10	0.013039597415312	0.798765809496617	0.107	0.055	1
F01G4.6	0.0130991216481721	-0.962561805895476	0.045	0.124	1
dlk-1	0.0132295067269378	-1.14095868642494	0.062	0.148	1
slo-2	0.0133625500672642	0.884006196901272	0.116	0.06	1
rpl-3	0.0144573621700609	0.352966262241267	0.527	0.424	1
dmd-6	0.0146190051526325	0.87549321282281	0.116	0.062	1
ztf-7	0.0146762920575983	-1.15777922298403	0.036	0.108	1
tct-1	0.0153920364923702	-1.07254857898682	0.107	0.197	1
unc-115	0.0162843138073334	-0.903709498575372	0.045	0.12	1
gdh-1	0.0163370713937299	-1.03592620413623	0.036	0.106	1
pdi-2	0.0164478848957033	-0.812003785709582	0.071	0.156	1
cca-1	0.0167243181183541	-1.8412936111691	0.054	0.126	1
Y52B11A.4	0.0169681218458482	0.880588835323691	0.107	0.056	1
tom-1	0.0170192919531214	-1.4595257561493	0.071	0.148	1
gdi-1	0.0191060855357711	-1.13228164668046	0.054	0.128	1
ret-1	0.01917087765728	-1.19792109881436	0.089	0.173	1
F52G3.1	0.0202749031803416	-0.793359433833633	0.089	0.174	1
klc-2	0.0208650328201072	-1.39214996980351	0.036	0.101	1
atgp-1	0.0209923709443366	0.951680691173284	0.116	0.064	1
akap-1	0.0216912500535046	0.286071259189033	0.455	0.354	1
pqn-87	0.0219617002607512	-0.857825096196581	0.116	0.206	1
rpl-2	0.0220034868436142	-0.456755376493087	0.045	0.118	1
ifg-1	0.0226737180013259	-1.30112623433505	0.054	0.124	1
mca-3	0.0243235752189766	-0.625572191502987	0.312	0.41	1
mig-10	0.024382038737702	1.02469422963265	0.143	0.087	1
C37C3.2	0.0255421171250359	-1.32914177149823	0.045	0.11	1
act-3	0.025795458563485	-0.710690164861756	0.036	0.1	1
hlh-30	0.0263184981547223	0.444753179197666	0.17	0.107	1
pptr-1	0.0285995033348692	0.946293611462513	0.161	0.102	1
kin-1	0.0296169861982217	-0.814433858313708	0.089	0.167	1
cct-5	0.0296607499953592	-1.00527650272194	0.062	0.134	1
pab-2	0.0316654033356216	-0.634591211104911	0.116	0.2	1
flp-9	0.0318479061599776	0.321476893692377	0.17	0.105	1
F28E10.1	0.0341869764385288	-0.987129669048627	0.062	0.13	1
far-1	0.0355957777835066	-2.77930115606619	0.045	0.102	1
mbk-2	0.0356659512754395	0.47006656470816	0.25	0.177	1
DH11.5	0.0361658373325108	-1.07880897932232	0.107	0.18	1
Y64G10A.6	0.0386128549714645	0.822069940855986	0.134	0.081	1
enpl-1	0.0387981791604124	-0.550992011691962	0.062	0.132	1
pitr-1	0.0398951289375152	-0.983005526571091	0.045	0.105	1
F49E2.5	0.0403110276885019	0.628352715268016	0.286	0.216	1
kin-2	0.0433100316009591	-0.661677247713506	0.089	0.161	1
chd-7	0.0435341372668408	0.525243457556203	0.312	0.244	1
klp-12	0.0439057007961655	-0.720030920449542	0.045	0.105	1
lin-10	0.0439444713215016	-1.32711992881233	0.062	0.125	1
mtm-3	0.0472725983503962	-0.399743213563091	0.08	0.152	1
rpl-7A	0.0483703258598054	-0.369982307935071	0.143	0.228	1
rla-0	0.048887611897541	-0.374550385727018	0.5	0.617	1
zfp-1	0.0492714512299771	-0.717737054587692	0.125	0.201	1
pbrm-1	0.0500237588557448	0.674998390493417	0.152	0.098	1
rps-23	0.0540277657580812	0.72590341204021	0.304	0.248	1
xbp-1	0.0542439396387697	-0.671445682670627	0.098	0.169	1
thoc-2	0.0578342574093017	0.605678267626215	0.116	0.07	1
eef-2	0.0579060613656208	-0.451149922357627	0.277	0.349	1
lmd-3	0.058443146942818	-0.949717545657734	0.062	0.123	1
rpl-19	0.0592716267126986	0.422233502623961	0.429	0.367	1
lfi-1	0.0598633169824387	-0.894243897030624	0.232	0.302	1
abts-1	0.0603305384329505	-0.771991529314191	0.196	0.276	1
dig-1	0.0625740990499159	-1.85740541663788	0.062	0.117	1
tba-2	0.0628226907117991	-0.334345289854975	0.071	0.134	1
gei-4	0.0631269748667204	-0.906466777134924	0.054	0.109	1
unc-10	0.0633219945831897	-0.862506469361243	0.089	0.153	1
pkc-1	0.0669726010638779	-0.830531562740398	0.125	0.193	1
nlp-21	0.0693118763161805	0.520224625266524	0.161	0.108	1
rpl-24.1	0.0715023091084776	0.396290010580236	0.393	0.335	1
eat-6	0.0718862998199591	-0.497341035838086	0.223	0.301	1
pqn-65	0.0723911287140736	-0.688202792760298	0.089	0.151	1
hsp-4	0.0725859986177235	0.945883362923551	0.125	0.081	1
miz-1	0.0728126850717495	-0.690106225388808	0.152	0.22	1
gsk-3	0.0736777813925552	0.965574841525209	0.134	0.09	1
clp-1	0.0773668204455168	-0.491003377694068	0.062	0.119	1
daf-21	0.0787630996743557	0.397504945192052	0.491	0.457	1
W06H8.6	0.0854545992094935	0.74407102781834	0.17	0.121	1
ddx-17	0.0875566993896787	-1.17492166950471	0.071	0.124	1
rps-5	0.08876081420476	0.672203590855021	0.384	0.336	1
gcy-28	0.0923606503262277	-0.403478851080164	0.143	0.207	1
gei-3	0.0927588426508295	-1.38349016716248	0.054	0.1	1
rpl-5	0.0948468507280815	0.272188422092677	0.491	0.431	1
W04D2.6	0.0964167374961632	-0.303222160159839	0.062	0.116	1
let-418	0.0985794385550346	0.320356100321379	0.161	0.112	1
cnx-1	0.10017966570662	-0.337943537388078	0.054	0.103	1
unc-32	0.101016053573548	-0.330616125577679	0.125	0.191	1
K02F2.5	0.102866542429191	0.52373932565785	0.143	0.097	1
ipgm-1	0.103965749585509	0.71451600099442	0.107	0.07	1
vha-2	0.106778746914362	-0.816971299984111	0.062	0.11	1
icd-1	0.114622953191571	0.465427634631998	0.062	0.115	1
met-1	0.115525026544276	-0.930464608117118	0.089	0.14	1
nipi-3	0.115820104972052	0.785062026179697	0.17	0.123	1
nfki-1	0.11713162012011	-0.824675610580699	0.098	0.149	1
T27C4.1	0.118148316640861	-0.731933058308582	0.339	0.379	1
sax-7	0.119018769315536	-0.659726689162166	0.196	0.255	1
let-526	0.119191463615102	-0.691713229656992	0.161	0.22	1
mvk-1	0.122943807960259	-0.804352976223364	0.089	0.138	1
F21F3.6	0.124173405391445	0.957583101252514	0.152	0.11	1
rskn-1	0.124504316570906	0.391214806809643	0.188	0.137	1
T24B8.7	0.124558812427933	0.927804858319183	0.116	0.079	1
myrf-1	0.127607339988036	-0.567416847193388	0.071	0.12	1
pqn-41	0.130127476574721	-0.593471125307084	0.107	0.161	1
aagr-3	0.13112068013927	0.447746269994537	0.054	0.101	1
pqe-1	0.13138454825192	-0.360432484089414	0.071	0.121	1
hmr-1	0.132079454659464	-0.958024400842683	0.125	0.179	1
T28D9.1	0.135688628504693	0.768666202930734	0.143	0.102	1
saeg-1	0.138630096284607	0.387722244531401	0.214	0.163	1
npr-23	0.143417891104347	-0.487979936944153	0.08	0.129	1
W05H12.1	0.143471911106983	-0.345120618587238	0.125	0.183	1
lin-59	0.149559538470293	0.860796034629405	0.223	0.178	1
F53F10.2	0.150326371133202	0.437183313992542	0.17	0.128	1
rpl-14	0.151663985352914	-0.397067784710765	0.116	0.172	1
C37A2.7	0.152500449419871	-0.400031303638336	0.089	0.14	1
rps-20	0.155085275538719	-0.431795642468553	0.116	0.169	1
aldo-1	0.163254695130021	-0.348614743149615	0.107	0.158	1
ptc-1	0.165510455600277	0.363234997048095	0.223	0.177	1
gcy-12	0.166302503985901	0.831395959288247	0.116	0.084	1
unc-14	0.171999735048767	-0.779909590981537	0.062	0.102	1
frm-1	0.182992685372636	-0.260750299112299	0.214	0.282	1
F55F10.1	0.183164223618346	-0.534428140454793	0.062	0.102	1
unc-73	0.183380795111048	-0.598900297957376	0.188	0.24	1
C02B10.3	0.183404131414696	-0.849226438673838	0.107	0.15	1
hif-1	0.185041790111211	0.492053608245447	0.152	0.115	1
larp-5	0.18554435994905	-0.329424930979838	0.089	0.133	1
rme-1	0.189511432234278	0.875093274042355	0.143	0.11	1
zfh-2	0.190539685087656	0.569886968908337	0.134	0.099	1
spk-1	0.193008667901358	-0.466734569993925	0.062	0.101	1
chdp-1	0.201034530715332	-0.67793207633214	0.116	0.16	1
rps-19	0.205004366486724	0.635222589524655	0.277	0.246	1
pqn-44	0.205087065367128	-0.615621837205872	0.241	0.29	1
ahcy-1	0.21379996444946	0.703547265874616	0.134	0.103	1
rpl-38	0.214442905027471	-0.305709130309902	0.116	0.164	1
ubl-1	0.219796914240252	0.484000490815398	0.33	0.299	1
nduo-6	0.224282439361993	0.583809361663814	0.17	0.134	1
ttn-1	0.225573701400697	-0.855028415719605	0.107	0.147	1
rpl-6	0.226717019485777	0.298813381603295	0.357	0.323	1
nhr-40	0.227707980344133	-0.994121919741441	0.071	0.104	1
R02F2.1	0.237310735953459	0.383744303436709	0.188	0.151	1
cbp-1	0.238503831430214	-0.51273353390487	0.152	0.195	1
jph-1	0.244788756426111	-0.47470643875234	0.089	0.129	1
sma-9	0.263314002147559	0.406172795639864	0.214	0.181	1
eef-1B.1	0.269121712888187	0.368772193311236	0.098	0.142	1
mig-38	0.270842747310332	-0.400216381143851	0.107	0.146	1
unc-13	0.27414485826538	-0.376585045919009	0.259	0.303	1
rps-17	0.275927147790717	-0.309526891750184	0.134	0.179	1
W05B5.1	0.277443329314316	0.716945293920192	0.134	0.106	1
rpl-22	0.288177338389918	0.293538045476098	0.223	0.191	1
atf-7	0.288306198608312	-0.533225151890107	0.071	0.103	1
vab-10	0.288328446484404	-0.406161294286794	0.071	0.104	1
pan-1	0.288575912011171	-0.363260874769297	0.089	0.124	1
rps-12	0.288619167591167	0.614696675908531	0.25	0.225	1
rpl-43	0.293167300961576	0.640714883379958	0.223	0.2	1
lpd-3	0.295034430658785	0.256470489984095	0.098	0.139	1
ogt-1	0.299377603315201	-0.323118028945391	0.08	0.112	1
gpd-2	0.301052857149478	-0.476870288400004	0.089	0.122	1
nhr-88	0.302533560193777	-0.419768879425823	0.071	0.101	1
ric-4	0.307749364470822	-0.501148892764405	0.188	0.223	1
R11A8.7	0.31426552746646	0.953992065557564	0.116	0.093	1
spsb-1	0.317449142779747	0.362473254122419	0.152	0.123	1
lgg-1	0.321236012734242	0.810433548696241	0.125	0.1	1
rpl-30	0.321966880612561	0.392539196127071	0.08	0.115	1
rbc-1	0.323007500469921	-0.673334906807481	0.098	0.128	1
daf-2	0.331023511981299	0.321555158652255	0.143	0.115	1
rps-2	0.331263265715285	0.590365835931695	0.33	0.304	1
tra-1	0.332289159408173	0.541787398926453	0.116	0.089	1
klp-4	0.334343482811486	-0.474552788312368	0.089	0.119	1
aqp-2	0.338260964981222	-0.420469425611735	0.098	0.129	1
gpb-1	0.339051505328072	-0.25126511342328	0.205	0.254	1
lin-42	0.34685593782733	-0.532783845368273	0.089	0.118	1
ftt-2	0.350843794954904	0.353879912919322	0.366	0.353	1
kcc-2	0.361628628467615	-0.565445247154266	0.089	0.116	1
rack-1	0.375861640873664	0.43671767485008	0.348	0.333	1
rpl-15	0.378476788333579	0.26333929722661	0.348	0.322	1
unc-57	0.378949756033846	-0.545357964816924	0.08	0.106	1
ogdh-1	0.380393362293102	-0.251332726891531	0.08	0.109	1
F46H5.3	0.385815510077513	-0.409496587089363	0.143	0.178	1
unc-36	0.387691487092335	0.849422995703043	0.134	0.112	1
ell-1	0.390874439444032	-0.324560694870901	0.098	0.126	1
rpl-11.2	0.394354179091793	0.454398784563184	0.312	0.3	1
hsp-1	0.404775336053039	0.359514025223317	0.312	0.295	1
R04E5.8	0.411938731542116	0.315054680357456	0.116	0.094	1
daf-16	0.428238376229296	0.53830538055127	0.116	0.096	1
eef-1G	0.436582118552052	0.286888672064224	0.25	0.234	1
rps-27	0.43704710810191	0.405942209187843	0.134	0.114	1
rpl-13	0.439193702116253	0.432451016770183	0.33	0.32	1
rpl-17	0.439916590555237	0.284210985628887	0.295	0.282	1
T28B11.1	0.448656178634032	-0.450856916814992	0.125	0.151	1
F39C12.1	0.456254406533485	0.420741569362619	0.116	0.098	1
T14G8.3	0.464318831456683	0.314403715836289	0.08	0.106	1
rps-26	0.466503286798927	0.50410877225808	0.232	0.218	1
fmi-1	0.500017412551564	-0.499967449278721	0.116	0.135	1
hrp-1	0.502239826364006	0.782775222660236	0.125	0.11	1
hecd-1	0.506751394845368	0.542453526121497	0.188	0.171	1
goa-1	0.509880639467721	-0.425831906491025	0.188	0.21	1
C01G6.5	0.521537475107438	-0.367859741919063	0.143	0.164	1
nac-3	0.554906922697405	-0.257969004602614	0.196	0.168	1
vdac-1	0.583271416546064	0.313619153517462	0.098	0.119	1
tag-80	0.585213211913967	-0.253973940796793	0.652	0.542	1
plc-1	0.601669861569001	-0.481302399414308	0.098	0.113	1
unc-103	0.638769084028851	-0.356670016411858	0.143	0.159	1
unc-7	0.675407185598665	-0.272468412819076	0.089	0.1	1
pde-2	0.685964154635761	-0.432157593828065	0.17	0.15	1
iff-2	0.70037333416155	0.338691046748127	0.188	0.182	1
rla-2	0.709943992274888	0.336712989579881	0.134	0.127	1
rpl-23	0.720550456325397	0.50336355617422	0.17	0.195	1
prp-8	0.729228705776668	0.40869958932944	0.134	0.127	1
rpl-33	0.731319943993455	0.613044738595069	0.125	0.146	1
tlk-1	0.733865426708525	0.299137454871801	0.125	0.118	1
hrp-2	0.74630219623439	0.724839862953008	0.107	0.1	1
ubq-2	0.749644796950875	0.269095435881142	0.161	0.181	1
dcp-66	0.76655391159517	0.25530954764493	0.134	0.148	1
rpl-25.1	0.768892470648785	0.361311047161141	0.143	0.16	1
chd-3	0.785380399372808	0.736821421861915	0.107	0.105	1
rpl-27	0.797487443142786	0.295234917901437	0.241	0.272	1
Y82E9BR.3	0.803784198710435	0.584140256277607	0.161	0.183	1
rpl-1	0.833905065073337	0.28882684015873	0.286	0.285	1
rps-24	0.848182139503224	0.263090925524102	0.205	0.224	1
rpl-41.2	0.866172667968265	0.351871570575384	0.134	0.135	1
rps-7	0.870791321254908	0.415071545170026	0.268	0.292	1
eef-1A.2	0.879204658675329	0.356765355785599	0.223	0.233	1
rps-25	0.890815756933012	0.46531399182954	0.295	0.317	1
eel-1	0.91251507146891	0.393572378473475	0.161	0.172	1
rpl-31	0.92393042636093	0.46332109798279	0.196	0.201	1
let-70	0.928495315381299	1.033344148907	0.107	0.109	1
rps-29	0.958593791614981	0.258736903308851	0.116	0.118	1
cyc-2.1	0.966733322493047	0.434650979732269	0.116	0.121	1
rps-22	0.96944783290576	0.383113335958461	0.134	0.143	1
rps-15	0.981437963043568	0.298468922904377	0.188	0.197	1
rps-21	0.985146698886659	0.274539652142419	0.116	0.121	1
C34F6.10	0.993568513624518	0.327602563478745	0.134	0.138	1
