## Supplemental Table 2 for "Distinct mechanisms underlie H_2_O_2_ sensing in *C. elegans* head and tail"

### Sheet: DE_28.0vsAll
gene name	p_val	avg_log2FC	pct.1	pct.2	p_val_adj
sri-30	2.98532722733431e-74	3.18652108185344	0.194	0.003	6.05155682252938e-70
srx-38	9.9503476065531e-69	2.82531055348116	0.129	0.001	2.01703496332438e-64
M04B2.6	1.47661226781552e-67	4.32966772562157	0.258	0.006	2.99324072808884e-63
ocr-2	7.9021235479979e-63	4.494625305012	0.387	0.015	1.60183946441465e-58
C27A7.1	8.71299733833285e-56	3.76488755837546	0.29	0.009	1.76621169045345e-51
R02F11.2	1.1707496083353e-48	3.59581937725889	0.355	0.016	2.37322653105649e-44
flp-7	3.09655414761422e-47	3.75532481801355	0.387	0.019	6.27702491262878e-43
sra-37	2.46599367333233e-43	3.48417678554791	0.161	0.004	4.99881577521196e-39
xbx-3	3.9881425185936e-43	2.65845596337558	0.129	0.002	8.08436369944109e-39
F27C1.11	1.04349717944836e-38	3.76250410267277	0.419	0.028	2.11527313245976e-34
gpa-8	2.50719179211432e-38	3.18911332591988	0.129	0.003	5.08232848179494e-34
osm-10	4.36871109726226e-35	2.72718348739475	0.194	0.006	8.85581426526034e-31
che-3	5.43598136050975e-32	3.83379004383882	0.516	0.052	1.10192778158893e-27
flp-34	1.43688629118029e-30	3.04468177415538	0.226	0.01	2.91271220085157e-26
Y9C2UA.1	6.80606810260826e-30	3.01832921890251	0.29	0.017	1.37965806507972e-25
ins-18	4.08350702423216e-29	3.01695246078415	0.226	0.011	8.27767708882102e-25
ttr-16	6.76689446274152e-27	3.24691339399809	0.29	0.019	1.37171717654233e-22
ZK328.7	4.12835341702243e-24	3.84934818155514	0.226	0.013	8.36858521164617e-20
F15A4.5	6.11699830468132e-24	3.20370695820132	0.194	0.01	1.23997672634195e-19
anoh-1	1.310582964896e-23	2.58825775762544	0.129	0.004	2.65668272814068e-19
egl-5	1.7366093539447e-23	2.87017950165452	0.161	0.007	3.52028082138129e-19
lite-1	3.51651195785685e-23	3.40700960201187	0.194	0.01	7.12832138977161e-19
osm-9	1.6951598481273e-22	3.27789309078702	0.194	0.01	3.43625852813885e-18
C33A12.4	1.42154972211063e-21	3.95722916874744	0.29	0.024	2.88162344169046e-17
dyf-11	5.41013245548194e-21	2.89352085174935	0.194	0.011	1.09668795005075e-16
B0222.1	4.06100164520423e-19	2.35003856321259	0.194	0.012	8.23205643499349e-15
flp-16	6.36366400574869e-18	3.16719800553371	0.419	0.059	1.28997833060532e-13
dyf-19	3.20643948301647e-16	2.51229976401257	0.129	0.007	6.49977347602268e-12
xbx-9	3.62434022894952e-16	2.43241655118048	0.194	0.015	7.34690007810358e-12
flp-4	1.54648565857184e-15	3.25248971391784	0.194	0.015	3.13488107849097e-11
F13H10.6	1.60288120079768e-15	2.84534436410331	0.194	0.015	3.24920048213697e-11
T05G5.5	3.14893964046679e-14	2.3487611298148	0.129	0.008	6.38321554519023e-10
lap-2	1.18043188351258e-13	3.28657199902556	0.29	0.038	2.39285347106834e-09
ttll-11	3.18008166312132e-13	2.23303004567805	0.161	0.013	6.44634353931323e-09
ift-81	3.59407902700624e-13	2.80318238749855	0.161	0.013	7.28555759564436e-09
dyf-5	3.68741932166876e-13	2.43385844871269	0.161	0.013	7.47476770695474e-09
rga-6	3.82351626541381e-13	3.08336614678735	0.323	0.048	7.75064982162033e-09
F20G2.6	7.73617550900263e-13	2.69513825816934	0.129	0.008	1.56820013742992e-08
M106.2	8.91829030158011e-13	2.92277395453119	0.194	0.019	1.8078266270333e-08
M04D8.7	1.05968506166305e-12	2.6957398208929	0.129	0.009	2.14808758849717e-08
rfip-1	1.5336819824181e-12	2.52318492079583	0.452	0.095	3.10892674655973e-08
tsp-6	2.46808663760774e-12	2.58155715566626	0.226	0.026	5.00305842309464e-08
R102.2	3.52942678897505e-12	1.67000614290609	0.323	0.048	7.15450104393133e-08
Y53G8AL.1	6.23880643102521e-12	2.29042718441948	0.129	0.009	1.26466845163312e-07
T01D3.1	3.84551861051684e-11	2.46566314923351	0.387	0.078	7.79525077537868e-07
glb-12	2.79130881969771e-10	2.84336434395706	0.129	0.011	5.65826210840923e-06
Y22D7AL.16	3.58673326172092e-10	2.66528276556453	0.129	0.011	7.27066699483447e-06
jmjd-3.1	4.540813135298e-10	2.69643546826093	0.323	0.061	9.20468230656257e-06
W05F2.7	5.03584794877764e-10	3.07760831896862	0.258	0.041	1.02081673769672e-05
dep-1	5.10776454488915e-10	3.02713211061491	0.323	0.062	1.03539495089448e-05
F57C7.4	7.99734797561271e-10	3.47649322136628	0.161	0.017	1.62114240813645e-05
C01G12.7	8.20271399824947e-10	2.78791139859638	0.129	0.011	1.66277215458515e-05
scrm-4	1.90899983936414e-09	2.82275423882894	0.129	0.012	3.86973357437505e-05
nphp-4	5.0320065957377e-09	2.51293049653914	0.194	0.026	0.000102003805702199
osm-5	2.39873324746455e-08	2.24367200864848	0.129	0.013	0.000486247216593539
C35E7.2	5.01476369428943e-08	2.39435347816847	0.226	0.038	0.00101654274846941
nhr-100	5.17082505700441e-08	2.29622346696331	0.226	0.039	0.00104817794730536
ccep-290	5.24951487649847e-08	3.48799376249737	0.129	0.014	0.00106412916061501
ida-1	1.83243593246851e-07	1.37283620189959	0.871	0.436	0.00371453087870691
nhr-105	2.53015683580351e-07	2.02246622291941	0.129	0.015	0.0051288809218573
osm-1	3.4514529628627e-07	1.89942035951083	0.129	0.015	0.00699644030101897
C05D10.2	3.81781591324191e-07	1.69227920221719	0.161	0.023	0.00773909463773268
ifta-1	3.89020590110087e-07	2.90956360209244	0.129	0.016	0.00788583638212158
scd-1	1.31933308929554e-06	1.68676621243759	0.355	0.098	0.02674420105311
dre-1	2.60773375755978e-06	2.35655312377272	0.258	0.061	0.0528613709994942
ncx-1	2.81794166767433e-06	2.20571909301698	0.194	0.036	0.0571224955454264
nlp-1	2.86663500642768e-06	2.52685387192709	0.194	0.037	0.0581095582152954
fbxa-24	2.92421670241305e-06	1.71906292912544	0.129	0.018	0.0592767967746148
K01F9.2	7.78766823965231e-06	2.71352190593959	0.161	0.028	0.157863822885992
rgs-2	7.92007260085997e-06	1.9930958095863	0.226	0.051	0.160547791692032
daf-10	1.11001528698761e-05	2.68718577535051	0.161	0.029	0.225011198825259
pghm-1	1.16700927421501e-05	1.22909396003084	0.581	0.253	0.236564449976126
kcnl-2	3.66836821690327e-05	1.73792255693321	0.226	0.056	0.743614921248462
mec-8	5.25214229957498e-05	1.73471174778219	0.129	0.022	1
tank-1	0.000110231236726936	1.49922202090496	0.194	0.047	1
che-10	0.000128036120182518	1.86469191735138	0.258	0.079	1
flp-9	0.000137290845781293	1.04577710091542	0.323	0.106	1
atgp-1	0.000148097531665016	2.17496318946	0.226	0.065	1
dmd-7	0.000162942133359263	1.76283173470874	0.29	0.098	1
gcy-12	0.000252424826194152	1.83236917031559	0.258	0.084	1
mca-2	0.000276284773220996	1.58126836459544	0.194	0.051	1
dnj-1	0.000301722396907934	1.65006655449267	0.129	0.026	1
lit-1	0.000415139937257929	1.64672242936491	0.387	0.175	1
pdfr-1	0.000563816693783537	2.06538068242517	0.258	0.089	1
rpn-10	0.00061142400065999	2.64341201521715	0.129	0.028	1
Y57G11C.9	0.000742149612463466	1.83864333279715	0.194	0.057	1
cab-1	0.000856939071742411	1.15078833088758	0.645	0.407	1
nlp-21	0.000865398856908709	1.52467407476801	0.29	0.108	1
unc-104	0.00101848836016224	-3.59102920521474	0.032	0.304	1
F58B4.3	0.0013115856411123	1.36330422187346	0.129	0.03	1
uba-1	0.00157518087516461	2.0833894350699	0.194	0.063	1
pgal-1	0.00171936624070609	0.880728653252903	0.581	0.311	1
C18E3.3	0.00182517205049115	2.44609869875878	0.129	0.032	1
ins-17	0.00215178985878825	2.02428310238746	0.129	0.032	1
sek-1	0.0023200821151595	1.38388904046611	0.129	0.032	1
nhr-21	0.00291802340513523	2.15745155694647	0.161	0.05	1
zfh-2	0.00300926070041565	1.15370522507325	0.258	0.099	1
F47B8.2	0.0031522024234221	2.8501904917055	0.129	0.035	1
ric-4	0.00324639383616494	-4.0871789967967	0	0.222	1
F58H1.7	0.00389201083711228	1.8780353679477	0.161	0.05	1
ubq-1	0.00423976915088494	-2.0279626012123	0.032	0.269	1
Y43F8B.2	0.00434535590175094	1.52770565864201	0.194	0.067	1
C24B5.1	0.00457466632279348	1.43810436960838	0.129	0.035	1
ipgm-1	0.00472237551829085	1.66343156479107	0.194	0.071	1
F45D3.2	0.00491055074115257	2.09740591219346	0.161	0.052	1
T04C9.1	0.00568072459742252	-3.45478606673139	0	0.201	1
sel-8	0.00577181707510432	1.93804556145251	0.129	0.036	1
che-12	0.00583905990677319	2.0781786000156	0.129	0.037	1
sta-1	0.00591484217638609	1.46508737408446	0.129	0.037	1
mpz-1	0.00635501407898836	-2.58922949481283	0.065	0.286	1
gar-3	0.00637070142411	0.635075659451331	0.129	0.036	1
E02A10.3	0.00657405009173259	1.61041399813577	0.129	0.037	1
pck-1	0.00805634315865389	-4.05397593166067	0	0.187	1
ZC395.10	0.00831512611438606	1.29374913469202	0.161	0.055	1
DH11.5	0.00968832322959679	-3.58046311310671	0	0.18	1
cmk-1	0.0101856301594089	1.14658534466914	0.194	0.074	1
crh-1	0.0105635331100524	0.927259726615349	0.323	0.161	1
W02D9.10	0.0117219256546567	1.79760791083793	0.194	0.078	1
unc-44	0.0123856887590962	-0.88620613402959	0.452	0.671	1
kin-1	0.0135279143851652	-3.10383603250643	0	0.166	1
sos-1	0.0139105529974285	1.76559233502199	0.129	0.042	1
Y79H2A.3	0.0139299086200199	1.11897641017705	0.129	0.042	1
flp-5	0.0139678076879803	0.922617840517525	0.129	0.041	1
rack-1	0.0154447431964852	1.02066946584546	0.484	0.333	1
kin-2	0.0155507961353338	-3.2537635535596	0	0.16	1
Y64G10A.6	0.0161470537996045	1.83162751650986	0.194	0.081	1
nlp-14	0.0167907372015217	0.767842826179473	0.194	0.079	1
dhc-1	0.0197800284889146	-1.39109210852998	0.032	0.21	1
pqn-65	0.0199031901926385	-3.32611291647922	0	0.15	1
unc-80	0.0213066208291414	-1.62376540560279	0.194	0.388	1
dlk-1	0.0216519088763182	-3.29250357343535	0	0.147	1
scd-2	0.0222488116360977	1.8941975985487	0.129	0.046	1
pab-1	0.0243953162811307	0.785912524139876	0.581	0.424	1
plx-2	0.0265419964327202	1.22599193627416	0.161	0.066	1
mec-12	0.0280371636754688	-4.06390678569214	0	0.136	1
lim-9	0.0286250773002026	-3.18810467729217	0	0.135	1
rps-11	0.0298416663751977	1.16806186790189	0.419	0.291	1
cct-5	0.0299137931602144	-2.85920877228211	0	0.133	1
unc-73	0.0311347013136911	-1.03998696364797	0.065	0.239	1
T08A11.1	0.0331629810457665	1.16838249215498	0.129	0.048	1
jph-1	0.0334262292394793	-3.01811355618992	0	0.128	1
rps-14	0.0340377588365207	1.36897874208158	0.419	0.292	1
dnj-20	0.0341798476844886	1.54423979320728	0.129	0.05	1
gdi-1	0.0342980088452242	-2.63981739102239	0	0.127	1
sue-1	0.0350111042540169	-3.50640033831321	0	0.126	1
unc-79	0.0362238017170337	-2.32753503296556	0.032	0.174	1
ben-1	0.0363867304448939	-2.99907263969311	0	0.124	1
ddx-17	0.0373325209086006	-2.75283263855046	0	0.123	1
ifg-1	0.0374283897379349	-2.21746495933185	0	0.123	1
gei-8	0.038145856921674	2.0706764993486	0.161	0.07	1
cle-1	0.0390948672038775	-3.72315129747378	0	0.121	1
gpd-2	0.0390948684621674	-2.82587091802565	0	0.121	1
lin-14	0.0391950884367031	-2.65339076004422	0	0.121	1
F52G3.1	0.0392991736628996	-1.98572470541549	0.032	0.173	1
madd-4	0.0394972381902713	-3.85937020188656	0	0.121	1
Y92H12A.2	0.0398020703405788	0.778630076556804	0.129	0.049	1
unc-77	0.0411469970310279	-3.26905211288689	0	0.119	1
egl-19	0.0430921610651872	-2.29461566991685	0.032	0.166	1
ten-1	0.0437468809138964	-2.57178197407654	0	0.117	1
rpl-3	0.0438662390507658	0.480196384972407	0.581	0.425	1
abts-1	0.0439477361752484	-0.993671217064135	0.097	0.275	1
dig-1	0.0441953403540389	-3.90278157689063	0	0.116	1
rps-6	0.0446143254258276	0.740208573836183	0.419	0.298	1
F07C6.4	0.0459322411336684	1.32666048297648	0.129	0.052	1
casy-1	0.0466115669560552	0.924217189352719	0.452	0.323	1
kpc-1	0.0488073949865773	-2.56706898079624	0	0.112	1
unc-60	0.048931578419466	-1.99228076974283	0	0.112	1
sad-1	0.0490560662897749	-3.02063741616154	0	0.112	1
fos-1	0.0496982229469268	1.83668343230327	0.129	0.054	1
C37C3.2	0.0517424416826601	-2.20945805535468	0	0.109	1
chdp-1	0.0517802994282376	-2.19740511646983	0.032	0.16	1
vha-2	0.0521376821505447	-2.12646865101685	0	0.109	1
K02F2.5	0.0530876967119947	1.5899453410879	0.194	0.097	1
soap-1	0.054158317798078	-2.93561292666065	0	0.107	1
F53H2.3	0.0549589361931517	1.63596492735941	0.161	0.074	1
ztf-7	0.0549877246920172	-2.26288150358697	0	0.107	1
rpl-38	0.0552332121824665	-1.3742722253186	0.032	0.163	1
C01G6.5	0.0560029039155638	-1.33856383570607	0.032	0.164	1
icd-2	0.0561128574342327	-2.0094734500979	0	0.106	1
rps-23	0.0572617269003447	1.32070410320619	0.355	0.249	1
nmy-1	0.0608421345596786	-2.31255264079483	0	0.102	1
pab-2	0.061419872898371	-1.80572586827897	0.065	0.199	1
aldo-1	0.0618876364083501	-1.54288400250627	0.032	0.158	1
unc-14	0.0620839809174165	-2.60308387479645	0	0.101	1
ser-3	0.0626152999182686	1.17371098259163	0.129	0.054	1
Y48C3A.5	0.0626694537216286	1.08725964496898	0.129	0.054	1
klc-2	0.0635107085433064	-2.53663554808169	0	0.1	1
jac-1	0.0638421470372012	1.02633306049662	0.129	0.054	1
T08G11.1	0.0654637786632209	-2.03237015908183	0.032	0.151	1
clip-1	0.0675220395300686	-1.71472826570209	0.032	0.153	1
tos-1	0.0676652079614064	0.775378784350409	0.484	0.356	1
rpl-34	0.069576413944022	-0.801165382994228	0.032	0.155	1
tom-1	0.0713016210716284	-1.89175957985722	0.032	0.147	1
ubc-3	0.0724714366648495	1.04167781725497	0.194	0.102	1
tct-1	0.0765301699050762	-1.10392761724607	0.065	0.196	1
F58D5.5	0.0767909460336388	-1.60949040278477	0.032	0.145	1
his-24	0.0773852795056903	0.664755212684397	0.29	0.178	1
pdi-3	0.0775225064778374	-1.78298451153178	0.065	0.196	1
nrx-1	0.0779497436868042	-1.21566457090807	0.032	0.149	1
smk-1	0.0781847511765882	-0.774391208696679	0.032	0.15	1
ptr-5	0.0806196200151092	1.36467058386147	0.161	0.08	1
gly-5	0.0830486366442766	1.56178733466496	0.129	0.06	1
F09A5.4	0.0850554697918671	0.603011699808416	0.129	0.057	1
rpl-21	0.0853261766762878	-0.451443630938805	0.065	0.199	1
rpl-41.2	0.0865379969538974	1.19931121082184	0.226	0.135	1
par-1	0.0869373293237549	-0.686726913473644	0.097	0.236	1
W01D2.1	0.0901423906685861	1.52880240662066	0.161	0.084	1
swsn-7	0.0947674625302826	1.03212244858763	0.129	0.06	1
ptc-1	0.0992805251798109	-1.46562781553898	0.065	0.178	1
mbk-2	0.0995429260659839	-1.47281657771502	0.065	0.178	1
spc-1	0.10021326052704	-1.00212467211636	0.161	0.303	1
F49E2.5	0.10119202307068	0.802885276065878	0.323	0.216	1
rps-4	0.101353513735785	0.625388245254345	0.452	0.353	1
enol-1	0.102959139686267	-0.993918854727955	0.065	0.181	1
C28H8.3	0.103822771925297	-1.03987362599268	0.032	0.135	1
act-4	0.104346043769049	-1.23708950309595	0.161	0.293	1
unc-53	0.10481085476093	-0.822981571512609	0.032	0.136	1
K10C3.4	0.105405328899556	1.21500953275721	0.129	0.063	1
Y71G10AR.4	0.108706365658144	1.03284243763487	0.161	0.085	1
T28C6.7	0.108765760939699	-0.401584285596157	0.065	0.187	1
sqd-1	0.10919913142691	-1.44332751069254	0.032	0.129	1
mig-10	0.109681837676744	1.46773210381824	0.161	0.088	1
sca-1	0.110106651033521	-1.09583213748374	0.032	0.133	1
tba-2	0.112377835951306	-0.390052351334875	0.032	0.134	1
rps-1	0.113293010479178	0.570768015143395	0.516	0.414	1
egl-9	0.120626589805994	-1.3021404042714	0.032	0.127	1
rpl-36	0.121520962569974	-0.480215493290384	0.065	0.177	1
unc-64	0.122291819514855	-1.06103595300289	0.097	0.215	1
gcy-28	0.122601913196404	-1.46563587003401	0.097	0.206	1
zip-2	0.122620203957752	0.787421008812551	0.226	0.139	1
lin-10	0.124717983135195	-1.69454080895328	0.032	0.124	1
lmd-3	0.126464424963635	-1.87673630356055	0.032	0.122	1
lrp-2	0.126685294254105	-1.1684571853448	0.065	0.171	1
cca-1	0.129030993231735	-1.34094639683833	0.032	0.125	1
spsb-1	0.131136036192183	-1.13338028270691	0.032	0.124	1
W06H8.6	0.131259551240915	1.56774884255171	0.194	0.121	1
unc-70	0.135691917214216	-0.253704870776859	0.194	0.341	1
din-1	0.136205496621478	-1.04237206186324	0.161	0.283	1
unc-43	0.136496225881538	-0.864603167782763	0.097	0.216	1
ctc-3	0.140962193596093	-0.781488796608259	0.226	0.367	1
golg-4	0.145596568787559	-0.285872826957617	0.032	0.122	1
pqn-87	0.148823584523326	-1.24346259313739	0.097	0.204	1
unc-13	0.148855005871002	0.320230611821521	0.419	0.303	1
F54G2.1	0.15044283211401	-0.891496512682073	0.097	0.207	1
goa-1	0.150695875776799	-0.743555933924593	0.097	0.21	1
ssl-1	0.153300972830568	-1.23972732555974	0.032	0.115	1
vig-1	0.156991487334072	-0.573830955985375	0.032	0.117	1
unc-31	0.157360248542676	-1.33222573744905	0.032	0.114	1
rpl-9	0.158239387492784	0.660992565438749	0.387	0.298	1
ftt-2	0.158248413205669	-0.459657882938504	0.226	0.353	1
kcc-2	0.158482702900608	-1.02614591813028	0.032	0.116	1
abcf-2	0.159166678812135	-0.868167068814259	0.032	0.116	1
gar-2	0.159826532819282	-2.26085524472375	0.032	0.108	1
mrck-1	0.160252828504109	-1.87316939832282	0.032	0.111	1
gpb-1	0.162640153687474	-0.369727834248705	0.129	0.253	1
ldb-1	0.163263225263656	0.672996044351408	0.161	0.091	1
ogt-1	0.166739455133978	-1.30870731102438	0.032	0.112	1
plc-1	0.167854886123459	-1.17656117139257	0.032	0.113	1
rps-9	0.171739802341035	0.460219321399218	0.419	0.344	1
F21F3.6	0.174105077266792	-1.27208278581651	0.032	0.11	1
let-19	0.174342553413515	1.08179617679967	0.258	0.185	1
cdh-4	0.175216638278157	-1.37415030709954	0.129	0.225	1
T27C4.1	0.177617623505801	-0.871824640480778	0.258	0.378	1
egl-27	0.183649514793434	-0.680134324032155	0.032	0.11	1
far-1	0.186754752355389	-3.40772149551657	0.032	0.101	1
rpl-32	0.190255007346097	-0.258466873043321	0.129	0.245	1
pde-2	0.19154018009245	-1.21411776373	0.065	0.151	1
nhr-40	0.193720083160478	-1.37554508222166	0.032	0.104	1
flcn-1	0.19419548202282	1.1032221281085	0.194	0.127	1
hsp-110	0.194357186400146	-0.819064479039679	0.065	0.151	1
gdh-1	0.194985450376994	-0.894176222782955	0.032	0.106	1
set-16	0.195809820232051	0.489260145450109	0.129	0.07	1
ahcy-1	0.198466198339376	-1.05979299666895	0.032	0.104	1
T19D12.6	0.199379899615059	-0.81582229588096	0.032	0.106	1
rpl-17	0.199493924428894	0.66128120974089	0.355	0.282	1
M02E1.1	0.201628879711696	-0.861056884660779	0.032	0.105	1
vgln-1	0.201695096914359	-0.65897158853292	0.032	0.105	1
eef-2	0.20253482838369	-0.321856886498516	0.226	0.348	1
cmd-1	0.202675819253281	0.909251388285817	0.419	0.357	1
pbrm-1	0.203356496549271	0.876302566417633	0.161	0.099	1
mtm-3	0.206528148257851	-0.600772576030749	0.065	0.151	1
unc-7	0.207070111935731	-1.65180831094361	0.032	0.1	1
C02B10.3	0.209363680367216	-0.667590596106653	0.065	0.15	1
pac-1	0.215007361118569	-0.754477031240321	0.065	0.146	1
unc-16	0.216354032455923	-1.23996396500338	0.065	0.142	1
unc-68	0.218406042949883	-1.08004634420331	0.194	0.284	1
rpl-39	0.219197691551504	-0.889234708674119	0.032	0.1	1
rps-13	0.219418565272723	0.837723897606592	0.29	0.228	1
nfki-1	0.219567157872597	-0.440183198336755	0.065	0.148	1
F53F10.2	0.220338573120772	0.766587252013065	0.194	0.129	1
F40E10.6	0.221385683666368	1.17250489380453	0.129	0.075	1
tbb-2	0.22408485842431	-0.501139349340385	0.161	0.274	1
snt-4	0.23711185345983	0.729542057755861	0.29	0.209	1
rpl-18	0.237597841180388	0.87620848067424	0.419	0.415	1
T24B8.7	0.240189307470017	1.8056949487507	0.129	0.08	1
eat-6	0.242521048133472	-0.595616150012407	0.194	0.301	1
unc-108	0.24326556415612	-1.05705536255541	0.065	0.136	1
ZK470.2	0.253649775350328	1.10814907614993	0.161	0.106	1
hsp-1	0.25434956849351	0.595711349798202	0.355	0.295	1
rskn-1	0.254435388916315	-0.837236249209903	0.065	0.138	1
unc-41	0.259946186088788	-1.33245541341131	0.097	0.169	1
gpd-3	0.260383606919111	-0.964724484359243	0.065	0.136	1
hsp-3	0.260974109770595	0.846996222185643	0.29	0.235	1
C37A2.7	0.265286379274516	-0.34791726771312	0.065	0.139	1
F28E10.1	0.273095566957976	-1.27523460322038	0.065	0.129	1
snt-1	0.275607053620621	-0.664840348978756	0.097	0.177	1
dgk-4	0.280171288420939	-1.01778155279758	0.065	0.13	1
miz-1	0.281037527812627	-0.460498517597657	0.129	0.22	1
icd-1	0.283138063308068	2.0330684797894	0.161	0.114	1
ncl-1	0.288203344477039	-0.753146910994872	0.065	0.131	1
rpl-6	0.290928881497938	0.355936290289579	0.387	0.324	1
dpy-22	0.297236717972545	-0.767429041307273	0.129	0.21	1
mdt-15	0.297569427384224	0.676673830505354	0.194	0.134	1
rho-1	0.30199325499109	-0.717182072809245	0.129	0.208	1
rpl-11.2	0.317085627283744	0.432353213387752	0.355	0.3	1
let-607	0.323993395502747	1.10782680317855	0.194	0.146	1
ell-1	0.324856322249816	-0.442858825374761	0.065	0.126	1
let-418	0.325909819961466	0.791908589241225	0.161	0.112	1
rpl-35	0.327759358835764	-0.272658894284538	0.129	0.209	1
larp-1	0.329363620492769	-0.614256192484072	0.097	0.164	1
pan-1	0.332032900037825	-0.680142820987881	0.065	0.123	1
rpl-14	0.332736453459185	-0.270687150522529	0.097	0.171	1
eri-12	0.333008212980555	1.06877728343004	0.129	0.086	1
rpl-16	0.336949477362778	0.646756171776602	0.355	0.313	1
ribo-1	0.341752534835903	1.33052612501125	0.129	0.089	1
rps-19	0.342964896640691	0.848888203514451	0.29	0.247	1
F46F11.1	0.352509070385599	0.931439689480832	0.129	0.088	1
rps-27	0.357718729565442	0.77602398154884	0.161	0.114	1
ceh-44	0.362129857800788	-0.568756049532507	0.065	0.12	1
rps-29	0.370582602207162	0.97122435761456	0.161	0.118	1
epc-1	0.372395617871239	1.38846308313997	0.194	0.159	1
vdac-1	0.374172138337849	1.52349203143875	0.161	0.118	1
myrf-2	0.37537528505575	-0.771035195653148	0.065	0.118	1
cyc-2.1	0.37556471059916	0.991024938021174	0.161	0.121	1
pqe-1	0.376090773476247	-0.366686031477816	0.065	0.12	1
clp-1	0.378329704413099	-0.53058311803768	0.065	0.118	1
rps-26	0.380882909129933	0.707696736630869	0.258	0.219	1
lin-42	0.385030707537042	-0.616880468009088	0.065	0.118	1
tra-1	0.388442397258879	1.73337054387344	0.129	0.09	1
apl-1	0.392463251793078	-0.371155204332471	0.226	0.312	1
pkc-1	0.392737163938764	-0.713012106903419	0.129	0.192	1
daf-2	0.397283952165214	-0.606717326977374	0.065	0.116	1
ttn-1	0.403554702074828	-2.10158669330364	0.097	0.146	1
rpl-30	0.407858621186103	-0.288429572867544	0.065	0.115	1
rpl-12	0.409146630454421	0.8045946620387	0.29	0.263	1
rbf-1	0.410692167850815	-1.03709314184776	0.097	0.146	1
cey-4	0.413904836292439	1.64663431963517	0.129	0.095	1
Y37E3.8	0.423073976216462	0.728756858973608	0.258	0.219	1
rpl-24.1	0.423621983412157	0.554949885994839	0.355	0.336	1
2001-06-01	0.425776088036293	-0.895491159255451	0.065	0.109	1
ptp-3	0.430637676881661	-0.643204206333686	0.161	0.222	1
C34D10.2	0.44171834275713	0.352611684120726	0.129	0.091	1
nduo-4	0.449970647635586	-0.290784513018313	0.323	0.42	1
rpl-19	0.452874969633812	0.382680998523265	0.387	0.368	1
rpl-43	0.455603726951151	1.00365679835552	0.226	0.2	1
rme-1	0.459471565753761	0.348926027128265	0.065	0.11	1
mig-38	0.460189018202452	-0.493346580785165	0.097	0.146	1
cdka-1	0.466140406244551	-0.329120025009017	0.065	0.108	1
kcnl-1	0.46941379252097	0.641080134864502	0.129	0.095	1
let-70	0.470878902607639	-0.293935494910697	0.065	0.109	1
unc-57	0.470911478692076	-0.575788046142991	0.065	0.105	1
clp-4	0.476096868589943	-1.16593488326414	0.065	0.102	1
rpl-7A	0.480523347437726	0.808957957131426	0.258	0.227	1
rpl-25.1	0.482627747352153	0.563064117492071	0.194	0.16	1
let-526	0.483023443919698	-0.419064261802559	0.161	0.22	1
pitr-1	0.485313844887411	-0.522357786326846	0.065	0.104	1
T14G8.3	0.486041201944382	-0.345599625930734	0.065	0.106	1
hmr-1	0.486831384625235	-0.677641292907767	0.129	0.179	1
hil-2	0.488525971976282	-0.984170190001884	0.065	0.1	1
H11E01.3	0.493050531297174	-0.404103236503231	0.097	0.143	1
akap-1	0.495173533769399	-0.462553268972516	0.29	0.356	1
met-1	0.497514654591066	-0.737133438034727	0.097	0.139	1
rpl-22	0.501105394023757	0.34538109246027	0.226	0.191	1
gei-3	0.502502445037421	-1.09044476389667	0.065	0.1	1
rps-12	0.503872687111713	0.638396510047034	0.258	0.225	1
crt-1	0.506141298025079	-1.05661981707276	0.29	0.333	1
eef-1B.1	0.507097180125197	-0.640002650443369	0.097	0.141	1
rpl-26	0.507583200487999	1.07533888036504	0.226	0.207	1
vab-10	0.509534511600361	-0.328495292347489	0.065	0.104	1
pptr-1	0.509981337444169	-0.405528857251811	0.065	0.102	1
F55F10.1	0.512632927199036	-0.409110225340189	0.065	0.101	1
ubl-1	0.51745693799337	0.461308320555204	0.323	0.3	1
unc-103	0.523048879187719	0.401170207877014	0.194	0.159	1
ubr-5	0.523738307184109	-0.532570015751086	0.065	0.101	1
eef-1A.2	0.523781555994606	0.314703501451364	0.161	0.233	1
spk-1	0.524634342173835	-0.472304623206683	0.065	0.1	1
rpl-36.A	0.525521242655154	0.558878830526502	0.226	0.199	1
aqp-2	0.527250107072715	0.541750870065857	0.161	0.128	1
tba-1	0.527615665376853	-0.521484065248234	0.161	0.214	1
nhr-88	0.527670416714323	-0.321606129050765	0.065	0.101	1
lfi-1	0.536569700640932	-0.682450095580748	0.258	0.301	1
rps-5	0.538174436165006	0.334169582884082	0.355	0.337	1
ret-1	0.542815642842355	-0.616862088251149	0.129	0.172	1
daf-21	0.547453266746591	0.476605662266921	0.419	0.457	1
nduo-6	0.547752749850222	0.677306213988577	0.161	0.135	1
F39C12.1	0.548440064452266	0.253858652889866	0.129	0.098	1
dpy-21	0.551179002781444	0.789198260781162	0.161	0.132	1
rps-17	0.554607369811141	-0.329835647104389	0.129	0.178	1
T28D9.1	0.560962512269466	0.624080656277457	0.129	0.103	1
hecd-1	0.567272223300848	0.72573653064337	0.194	0.171	1
Y82E9BR.3	0.574299208177001	0.449682392789646	0.129	0.183	1
oaz-1	0.585361983940371	0.51747416625262	0.129	0.104	1
nac-3	0.603548921798605	-0.352559719320003	0.129	0.168	1
enpl-1	0.614890362863174	-0.315389195183224	0.097	0.131	1
rpl-33	0.61917780780422	1.05426358415099	0.161	0.145	1
hlh-30	0.623738969294493	0.417794710921208	0.129	0.108	1
rps-22	0.63365660983882	0.616493492827078	0.161	0.143	1
eat-16	0.657490383155401	0.430996063638684	0.129	0.109	1
mnk-1	0.661798946087278	0.530121907415799	0.097	0.131	1
unc-36	0.665592512347071	1.14362272682993	0.129	0.113	1
rps-16	0.674215967956757	1.00249628482812	0.226	0.221	1
hpk-1	0.681996698649239	0.463548733090867	0.129	0.167	1
F26F12.3	0.685428788173378	-0.509487705201952	0.097	0.122	1
T28B11.1	0.691362859093538	-0.902528632260005	0.129	0.15	1
rps-7	0.699069821128981	0.471247271974289	0.29	0.292	1
klp-4	0.7022868951223	-0.700069445770254	0.097	0.118	1
rps-20	0.715973251979209	0.464658427059792	0.129	0.168	1
sea-2	0.721297018977425	0.357724378098732	0.129	0.166	1
rps-2	0.722651161661071	0.703310639317325	0.29	0.304	1
egl-8	0.728600693880888	0.403247880347537	0.29	0.28	1
pqn-44	0.746263354745718	-0.329834805003968	0.258	0.289	1
sma-9	0.750638562064063	0.375466801601306	0.194	0.181	1
tlk-1	0.750853703671098	0.562960453311347	0.129	0.119	1
egl-4	0.767271899384766	0.572276153575729	0.161	0.154	1
frm-1	0.776998682885948	0.342349444235272	0.226	0.282	1
nkb-1	0.801565238137953	0.441652852700371	0.129	0.157	1
sipa-1	0.813347948417626	0.743289904123012	0.129	0.121	1
rpl-2	0.819910476228486	0.364230400961845	0.097	0.117	1
unc-32	0.823752153802338	0.418668025595112	0.194	0.19	1
ubr-4	0.829636548107985	0.52286288410647	0.194	0.195	1
maco-1	0.832308888463737	-0.751732836114475	0.097	0.106	1
eef-1G	0.832488391095482	0.341738912017277	0.226	0.234	1
nduo-5	0.851456663152442	0.523177583112912	0.29	0.298	1
prp-8	0.861867715107176	0.842857217159862	0.129	0.127	1
pde-4	0.866408138865078	0.350916942213424	0.194	0.195	1
R02F2.1	0.871561804261343	0.769189450901696	0.129	0.152	1
rps-21	0.872696980639474	-0.256079075361245	0.129	0.121	1
unc-2	0.875179678429605	-0.466534910454178	0.258	0.266	1
nduo-2	0.885088931914992	0.276157612864849	0.161	0.158	1
ndk-1	0.891533372638075	0.391668363050727	0.129	0.129	1
rpl-31	0.893893915932184	0.928000920669402	0.194	0.201	1
hrp-1	0.908415895045923	1.01045150834714	0.097	0.11	1
atf-7	0.908589688185765	-0.529694547556405	0.097	0.103	1
npr-23	0.913488160726872	0.259892904781726	0.129	0.129	1
itsn-1	0.921453988580714	-0.267586150193798	0.097	0.102	1
rbr-2	0.921605588634746	0.346654249761656	0.129	0.129	1
larp-5	0.922181256724223	0.926232693279231	0.129	0.132	1
rpl-27	0.927753455258127	0.65780094165643	0.226	0.271	1
rps-25	0.946711521953824	0.272940828007315	0.29	0.317	1
rpl-1	0.948814668958456	0.264604346449917	0.258	0.285	1
Y54G2A.26	0.949382631326913	0.275364240150855	0.194	0.205	1
lgg-1	0.953912102479992	-0.400588680900415	0.097	0.1	1
syd-9	0.957598992223517	0.354240159056852	0.097	0.103	1
hrp-2	0.963158459666216	-0.311959719531656	0.097	0.1	1
klp-12	0.966960530357604	0.426096043622328	0.097	0.104	1
atp-6	0.974135196048702	0.309404796431255	0.355	0.393	1
eel-1	0.974933624203794	0.955910982298409	0.161	0.172	1
C34F6.10	0.975698918706962	0.846683453784435	0.129	0.137	1
F46H5.3	0.989952726046784	0.271850932492923	0.161	0.177	1
lpd-3	0.992946527328106	0.392684570872078	0.129	0.138	1
chd-3	0.996045483402043	1.47530720603509	0.097	0.105	1
rpl-28	0.996177437731934	0.396016086874049	0.129	0.138	1
