## Supplemental Table 3 for "Distinct mechanisms underlie H_2_O_2_ sensing in *C. elegans* head and tail"

### Sheet: DE_28.1vsAll
gene name	p_val	avg_log2FC	pct.1	pct.2	p_val_adj
osm-10	0	4.44911064845984	0.72	0.006	0
M04B2.6	0	4.96812120923568	0.76	0.006	0
ZK856.6	0	4.25082587415853	0.72	0.004	0
F59A1.11	1.99609092720873e-254	4.05457617901322	0.4	0.002	4.04627591854482e-250
T10D4.15	6.18843906628244e-220	3.57602060230015	0.32	0.002	1.25445848312611e-215
T23B3.6	7.13674503101785e-219	3.88815205198471	0.4	0.003	1.44668958523763e-214
F59B1.10	2.59227066939706e-178	3.04229960560896	0.24	0.001	5.25479187393479e-174
C02B4.4	1.52611491029075e-159	3.96019352588265	0.36	0.003	3.09358753465038e-155
srx-111	3.35910321842363e-159	1.75074002162926	0.16	0	6.80923813406655e-155
K07C11.3	1.19167089744464e-157	3.03679678027584	0.32	0.003	2.41563607621004e-153
srx-117	2.29871590058249e-132	2.57770105032608	0.2	0.001	4.65972700207077e-128
ugt-56	9.59934012357712e-121	2.72442665655641	0.28	0.003	1.94588223645032e-116
F27C1.11	6.66859135960131e-114	4.26823327154507	0.8	0.028	1.35179015450478e-109
srn-1	7.85541723665112e-103	2.10851956635312	0.12	0	1.59237162804155e-98
T01D1.7	3.87222082480364e-98	3.01670708108157	0.16	0.001	7.84937883395946e-94
ZK813.5	7.75926565116404e-97	3.39669555294497	0.28	0.004	1.57288074014746e-92
C10C5.7	5.87348666912523e-94	2.68468223174217	0.28	0.004	1.19061448269838e-89
srh-23	4.79317863297181e-90	1.44358097994083	0.12	0.001	9.71625240689717e-86
F20G2.6	7.13721693087599e-90	3.63808299129917	0.4	0.008	1.44678524405787e-85
W05F2.7	5.13537994279457e-89	4.08689680145432	0.84	0.041	1.04099286820389e-84
glb-12	2.78669251281728e-87	3.87058078765257	0.44	0.011	5.64890439273191e-83
lap-2	2.62044623338799e-86	4.6332160189309	0.8	0.038	5.31190655970079e-82
srh-21	4.02447929412059e-80	1.78987040304712	0.12	0.001	8.15802197711185e-76
F08F1.3	4.24445319671185e-80	1.77392416712815	0.12	0.001	8.60393107505458e-76
nekl-4	1.28279190920023e-79	3.08554473161516	0.32	0.006	2.60034747913978e-75
ocr-2	4.37270285459203e-77	3.46335267036588	0.48	0.015	8.86390595654351e-73
npr-7	7.06325212998138e-77	3.39526835176128	0.4	0.01	1.43179183926853e-72
C27A7.8	9.36335727238006e-76	3.07852522827107	0.36	0.008	1.89804615268416e-71
gpa-11	3.89527610140456e-73	3.06275581267407	0.36	0.008	7.89611418515718e-69
R13A1.5	4.23433349181494e-72	2.82759717164363	0.36	0.009	8.58341742125806e-68
C17G10.7	1.93062809556017e-70	3.36529567884536	0.32	0.007	3.91357621251002e-66
dop-2	2.68975640698064e-67	4.01306991161688	0.6	0.027	5.45240521259045e-63
xbx-9	7.05462926919186e-65	3.12622013445151	0.44	0.015	1.43004389915788e-60
srab-24	7.90230447622211e-64	3.03674812850673	0.16	0.002	1.60187614037498e-59
R102.2	7.05695183368279e-61	3.70140763220306	0.76	0.048	1.43051470620584e-56
ttr-16	4.22171479635797e-59	3.98334033836359	0.48	0.019	8.55783806369725e-55
srh-30	4.98500604655462e-58	2.55919199751957	0.16	0.002	1.01051057569709e-53
srm-6	1.18516924088072e-55	2.11039981489087	0.12	0.001	2.4024565681893e-51
C38C3.6	5.92950119846668e-55	2.17727105408191	0.2	0.003	1.20196918794118e-50
fkh-8	7.13072362735753e-55	3.32368302088796	0.28	0.007	1.44546898650164e-50
srx-38	1.08035300669126e-51	2.24261352286776	0.12	0.001	2.18998357986385e-47
odr-3	9.81705818433014e-51	2.88941138012028	0.36	0.013	1.99001586454556e-46
R02F11.2	2.91358107134332e-50	3.41740066071078	0.4	0.016	5.90612018972005e-46
che-11	8.21354388521381e-50	3.63064914331153	0.44	0.019	1.66496748097169e-45
nhr-277	1.39973102395385e-48	2.75315461172701	0.36	0.013	2.83739475865684e-44
apt-9	8.0384501453037e-47	2.98733283174921	0.32	0.011	1.62947422895451e-42
flp-13	1.35828452919706e-45	1.85367116589199	0.4	0.017	2.75337856913536e-41
snt-5	1.92489845059361e-45	2.99178389443827	0.6	0.039	3.9019616491983e-41
srw-145	2.47281716827761e-45	1.43498334201202	0.12	0.001	5.01264768181555e-41
slc-17.7	1.74380947986326e-44	3.59427722799828	0.44	0.022	3.53487619663081e-40
C09G1.5	2.29223099135251e-44	2.8094925096191	0.36	0.014	4.64658144257068e-40
T10G3.4	4.06935092931883e-44	2.69224178225139	0.16	0.003	8.2489812688222e-40
F56F11.1	1.13689732617912e-42	1.77691859964472	0.12	0.002	2.30460456989769e-38
K08H10.10	1.16924132072912e-42	1.56645370022699	0.12	0.002	2.37016908125001e-38
F02D8.5	5.74984965483405e-41	3.11439949630017	0.36	0.016	1.16555202353141e-36
ifta-1	8.02938559205534e-41	2.7083499979455	0.36	0.016	1.62763675336554e-36
T01B11.1	2.71995255249539e-40	1.53177597200927	0.12	0.002	5.5136158191634e-36
C50B8.5	4.41101580585841e-40	3.01742842788229	0.16	0.003	8.94157014005558e-36
C33A12.4	1.28665447342527e-39	3.07649860335187	0.44	0.024	2.60817728308035e-35
lin-24	1.58247809707811e-39	3.1105973059764	0.52	0.034	3.20784135058703e-35
npr-4	3.61249238878066e-39	3.36706909652063	0.52	0.034	7.32288332129728e-35
cyp-36A1	4.73360800260181e-39	3.91098445717204	0.36	0.017	9.59549678207413e-35
arr-1	6.43041988187221e-39	3.09686400925375	0.4	0.021	1.30351041425432e-34
odr-4	7.64437282639317e-39	2.6278791660706	0.32	0.013	1.54959081563816e-34
pgp-2	1.82212901808235e-38	2.96046169954289	0.36	0.017	3.69363773255473e-34
npr-26	3.934508447267e-38	2.51379958946655	0.36	0.017	7.97564207345494e-34
gpa-3	2.59827522945507e-37	3.28120776005623	0.32	0.014	5.26696371762836e-33
tsp-6	3.07733386853058e-37	2.72962197312346	0.44	0.026	6.23806348489833e-33
F57C7.4	4.46707995356829e-37	2.47207847281413	0.36	0.017	9.05521777387827e-33
Y9C2UA.1	7.44572242810716e-37	2.46094152435259	0.36	0.017	1.5093223934016e-32
K01F9.2	5.24009560992026e-34	3.25424348011132	0.44	0.028	1.06221978108694e-29
K02D3.1	1.71602329525614e-33	2.38009706693815	0.24	0.009	3.47855082181372e-29
C56G2.9	4.47934036550805e-33	1.90394310813012	0.12	0.002	9.08007085492137e-29
C47E8.3	2.24003517936575e-32	2.77804439655557	0.24	0.009	4.5407753120923e-28
B0222.1	3.50735166438148e-32	3.20562640323492	0.28	0.012	7.10975255886769e-28
che-7	9.62881231250202e-32	2.13636070111605	0.2	0.006	1.95185654386728e-27
C15A7.2	1.11826805834227e-31	1.95003762032842	0.12	0.002	2.26684118106562e-27
nphp-4	2.03548841453434e-30	2.67863148906437	0.4	0.026	4.12613856510256e-26
M04B2.7	3.94598449813253e-29	2.97783613484833	0.36	0.022	7.99890517616446e-25
rfip-1	2.80398188444642e-28	3.30772600016036	0.72	0.095	5.68395167796134e-24
T01D3.1	1.14556322507506e-27	2.3762203511317	0.68	0.078	2.32217121354966e-23
npr-8	2.2385549091436e-26	3.14836730987711	0.28	0.015	4.537774656325e-22
nrx-1	1.11248974827387e-25	2.80818930219048	0.88	0.149	2.25512796872596e-21
nekl-1	1.39456767093349e-24	1.83743691958284	0.16	0.005	2.82692812574928e-20
B0507.1	1.74428013468812e-24	1.96269775453192	0.28	0.016	3.5358302610263e-20
T22F7.1	9.76802482113392e-24	2.28467415637237	0.2	0.009	1.98007631149206e-19
F27C1.13	1.2969118976247e-23	2.07033790268193	0.12	0.003	2.62897010767504e-19
cysl-1	3.07327064648512e-23	2.50577974206924	0.44	0.041	6.22982692748998e-19
Y37F4.1	8.72205259841684e-23	1.67387798855593	0.16	0.006	1.76804728222508e-18
C05D10.2	2.33262617261946e-22	2.62330172213169	0.32	0.023	4.7284665145169e-18
E04D5.5	2.50720841213673e-22	1.4087912264104	0.16	0.006	5.08236217224236e-18
H04M03.12	3.19609341905517e-22	3.19563083360607	0.32	0.023	6.47880096976673e-18
trk-1	5.51456628302357e-22	2.46392272217169	0.32	0.023	1.11785773123171e-17
dyf-6	2.71225343968166e-21	3.01931184540435	0.2	0.01	5.4980089475787e-17
pdfr-1	6.33600253551299e-21	2.19408432600789	0.64	0.089	1.28437107397384e-16
ist-1	6.37046194389824e-21	2.1320362342229	0.52	0.06	1.29135634064761e-16
F58B4.3	8.48271104888085e-21	1.77576306549167	0.36	0.03	1.71953035671864e-16
sue-1	1.47652377938309e-19	1.89540731320995	0.76	0.126	2.99306135318747e-15
F28F9.3	2.97290720492127e-19	1.56661600104081	0.16	0.007	6.02638019509591e-15
F13H10.6	3.90884458913417e-19	2.24873245761187	0.24	0.015	7.92361886663388e-15
W09H1.1	3.92546133416511e-19	2.83760079987351	0.16	0.007	7.9573026704861e-15
F39H12.3	1.24835163093112e-18	2.25537727680773	0.36	0.034	2.53053359106047e-14
C01G12.7	2.66827970724721e-18	2.6584010445581	0.2	0.011	5.40886979456082e-14
unc-31	4.79807147853541e-18	2.96547220929569	0.64	0.114	9.72617069413913e-14
crh-1	7.55252477880689e-18	2.40483303794766	0.8	0.161	1.53097229791194e-13
klp-13	1.47741487905946e-17	2.2644455904107	0.16	0.008	2.99486770134142e-13
nipa-1	1.80212588122392e-17	2.77962576163538	0.24	0.017	3.65308937382901e-13
dep-1	2.21840171929941e-17	2.21813867685428	0.48	0.062	4.49692212519184e-13
nhr-138	3.52101623592587e-17	2.39915717340031	0.36	0.037	7.13745201184533e-13
nhr-4	4.71660103451637e-17	1.99882001506872	0.28	0.023	9.56102195706814e-13
ZK418.11	4.95802674571454e-17	1.16258854680265	0.12	0.004	1.00504160162379e-12
nhr-100	2.27305789398985e-16	2.07407144698929	0.36	0.039	4.60771565690682e-12
ttll-11	2.61004754391214e-16	1.68351095825859	0.2	0.013	5.29082737626431e-12
F46B6.9	5.20343082255952e-16	1.9668933958696	0.24	0.018	1.05478746204104e-11
C18E3.3	9.69749562069305e-16	2.23255702466639	0.32	0.032	1.96577933727069e-11
nud-2	1.09863737072233e-15	1.86643194047749	0.32	0.032	2.22704781419123e-11
T05H10.8	2.48927386403141e-15	1.66087774766966	0.16	0.009	5.04600704977807e-11
vab-2	5.33678549914626e-15	3.03350078574158	0.16	0.009	1.08181978853194e-10
pde-6	5.76337081447384e-15	1.68549331908855	0.32	0.033	1.16829289780199e-10
daf-4	5.86864420724594e-15	2.15081680075113	0.4	0.051	1.18963286725083e-10
2001-06-01	6.09934027100027e-15	2.12938296180594	0.6	0.109	1.23639726633446e-10
egrh-1	6.2578239160789e-15	2.52925868145019	0.28	0.026	1.26852348602835e-10
C18E3.5	1.7225736337997e-14	1.61088489855465	0.12	0.005	3.49182901307536e-10
osta-1	1.92325186956017e-14	1.27484339415689	0.12	0.005	3.89862386478543e-10
B0334.3	2.33954787536696e-14	2.81168080123843	0.16	0.009	4.74249749815636e-10
ser-3	3.08810368463308e-14	2.31030175214179	0.4	0.054	6.25989497911972e-10
cmk-1	3.1901007423227e-14	2.07404733125962	0.48	0.074	6.46665321476235e-10
ptp-3	3.66842850803055e-14	2.03499363967696	0.84	0.222	7.43627142862873e-10
lit-1	6.95669818254339e-14	2.28198415184881	0.72	0.175	1.41019228858337e-09
D2092.6	1.21252091000436e-13	1.40472709804028	0.12	0.006	2.45790113666984e-09
sta-1	1.55273541318932e-13	2.06094970187632	0.32	0.037	3.14754995607606e-09
F53B1.8	1.83931548012167e-13	2.25942115182365	0.32	0.038	3.72847640975464e-09
nlp-14	4.3873657533309e-13	1.69825804673882	0.48	0.079	8.89362911857706e-09
C25E10.11	7.32109565647187e-13	1.51449484960101	0.12	0.006	1.48405930052341e-08
osm-9	8.1961641483254e-13	1.5862578982717	0.16	0.01	1.66144443450704e-08
Y38E10A.20	1.3679326003663e-12	2.04168626605331	0.28	0.031	2.77293617420252e-08
T05C12.8	1.42591149416047e-12	1.91046208570764	0.16	0.011	2.89046518981268e-08
T22F7.4	1.62460354504003e-12	2.60287935399281	0.24	0.023	3.29323384615064e-08
tos-1	1.6375925838597e-12	2.08571753609638	0.96	0.356	3.31956392674199e-08
T19D2.2	2.33792473513201e-12	2.2910525271479	0.36	0.051	4.73920723058609e-08
F10E9.1	2.40162576905947e-12	1.80117492770477	0.12	0.006	4.86833559646045e-08
osm-3	2.5541705472499e-12	1.52621601948541	0.16	0.011	5.17755911633028e-08
jmjd-3.1	3.65775756576836e-12	2.13066562384594	0.4	0.061	7.41464036156905e-08
rgs-4	4.1952343499224e-12	1.42154667367445	0.32	0.04	8.50415955072771e-08
ntl-3	4.35014397228868e-12	1.97156962208842	0.36	0.051	8.81817684622638e-08
sek-1	4.71195292116368e-12	2.44663902299263	0.28	0.032	9.55159976649089e-08
Y26E6A.2	5.22179123708978e-12	1.64824044061113	0.16	0.011	1.05850930167047e-07
uig-1	7.58070638420173e-12	2.75477246173599	0.32	0.043	1.53668499114153e-07
T23G5.2	8.04365298972436e-12	2.39024559062284	0.28	0.033	1.63052889754702e-07
ser-4	8.98550351210085e-12	1.89477656576669	0.28	0.032	1.82145141693796e-07
che-3	1.85429311805292e-11	1.52705780946588	0.36	0.052	3.75883757960507e-07
pgal-1	6.6000997457208e-11	1.79286546542048	0.92	0.311	1.33790621945506e-06
W02D9.10	6.79599129643155e-11	1.66057939053872	0.44	0.078	1.37761539569964e-06
rskn-1	7.26577073674782e-11	1.95225759486166	0.6	0.138	1.47284438604615e-06
egl-43	8.39008747100212e-11	1.93954145075023	0.12	0.007	1.70075463124684e-06
ador-1	9.40437376315516e-11	1.88421436619134	0.16	0.013	1.90636060552918e-06
mks-5	1.00941901684007e-10	1.35279357895872	0.12	0.007	2.04619328903651e-06
nhr-158	2.5002064852052e-10	1.69253183259744	0.12	0.008	5.06816856615946e-06
nep-11	2.53314682724622e-10	1.40423661712498	0.4	0.069	5.13494193351082e-06
gei-8	2.70424438700957e-10	1.44516491550111	0.4	0.07	5.48177379690709e-06
skn-1	3.84003190910268e-10	2.97472275451074	0.36	0.062	7.78412868294203e-06
K07A9.3	4.48580524303859e-10	2.38947381154969	0.16	0.014	9.09317580816353e-06
flcn-1	6.97158910968267e-10	2.22618169904245	0.52	0.127	1.41321082842377e-05
tub-1	8.37901141626279e-10	2.17062228817726	0.12	0.008	1.69850940419063e-05
F16F9.4	8.9555060979638e-10	2.454537459248	0.12	0.008	1.81537064111824e-05
casy-1	1.19842759619949e-09	1.34258165814793	0.92	0.323	2.42933258025599e-05
F58H1.7	1.77442666074159e-09	1.73236995600623	0.32	0.05	3.59694028398928e-05
dyf-2	2.48535401907572e-09	1.6176224047008	0.2	0.022	5.03806113206838e-05
tag-120	3.59910414849917e-09	2.34274729924523	0.12	0.009	7.29574401942267e-05
M04D8.7	3.60097009558983e-09	1.34370686039691	0.12	0.009	7.29952648077014e-05
Y48G8AL.13	3.7125822861838e-09	2.17443727776529	0.12	0.009	7.52577555232318e-05
F59D12.1	4.0094271951764e-09	1.61940134287759	0.24	0.031	8.12750986734207e-05
ptr-5	4.49775516196524e-09	1.92687891798578	0.4	0.08	9.11739948881975e-05
hsp-4	4.86343578259328e-09	2.08880654505363	0.4	0.082	9.85867067489484e-05
ssr-2	5.40600413531164e-09	1.24696213361968	0.16	0.015	0.000109585109826902
F38B7.3	7.48188971673399e-09	2.23395794419787	0.2	0.024	0.000151665386447915
ins-1	9.56195235516312e-09	1.47361861616094	0.16	0.015	0.000193830336191512
scd-1	1.00292827730008e-08	2.14605872572889	0.44	0.098	0.000203303591091499
Y53G8AL.1	1.1094565646822e-08	1.49599019166163	0.12	0.009	0.000224897940226729
F58B4.6	1.23944061700464e-08	1.28950978219661	0.12	0.009	0.000251247007473011
F28D1.6	1.80704212651686e-08	1.8834927086273	0.12	0.009	0.000366305509466232
rgs-1	2.31645675793065e-08	2.10829242318058	0.2	0.025	0.000469568949400123
lip-1	2.9318785716137e-08	1.41862743565452	0.16	0.016	0.000594321105251812
scrm-1	4.65637255265744e-08	1.84366755422409	0.16	0.017	0.00094389328014919
glb-11	4.9006091881611e-08	1.81930001236908	0.2	0.026	0.000993402488532137
klu-1	5.41466451782379e-08	1.66771793137284	0.2	0.025	0.00109760664440806
F32D1.11	5.60381146898131e-08	1.9745587054916	0.24	0.036	0.0011359486228772
srr-4	6.3449853419583e-08	2.11279351347485	0.16	0.018	0.00128619197866837
mbk-2	8.11542334968115e-08	1.31325310782078	0.6	0.178	0.00164507746721387
F22D6.2	9.52151745419227e-08	2.13034735236882	0.4	0.093	0.00193010680313931
nhr-21	1.05488019182777e-07	2.21300779434737	0.28	0.05	0.00213834763685407
fbxa-24	1.16870964013918e-07	1.07532980477501	0.16	0.018	0.00236909131152614
akap-1	1.52334377974761e-07	1.25164391342695	0.84	0.356	0.00308797017592638
bre-3	1.5362126625681e-07	1.82845219465006	0.24	0.038	0.00311405668829179
Y92H12A.2	1.61091221610795e-07	1.41257491918194	0.28	0.049	0.00326548015327243
vhp-1	1.63647292851727e-07	1.25257995207547	0.48	0.123	0.00331729427339735
dmsr-7	1.6819452539094e-07	1.50558755002351	0.16	0.018	0.00340947122419975
F44E5.4	1.93525558027076e-07	1.87694805500608	0.52	0.152	0.00392295658676685
R10F2.4	2.12285845596467e-07	2.35684196751154	0.12	0.011	0.00430324637608598
Y22D7AL.16	2.15268262056058e-07	1.55578228194641	0.12	0.011	0.00436370294013834
vem-1	2.28590955725131e-07	2.44336939785591	0.2	0.028	0.00463376726350413
klu-2	2.34962807885718e-07	2.34781325497104	0.16	0.019	0.0047629310786514
Y53F4B.18	3.8759934141176e-07	2.47485847154543	0.12	0.011	0.00785702624975778
rgs-2	4.43831842918889e-07	1.22221950768568	0.28	0.051	0.00899691528780881
Y43F8B.2	4.56233721715065e-07	2.49942007633758	0.32	0.067	0.00924831377288609
unc-42	4.60899352630252e-07	1.07242352856646	0.12	0.011	0.00934289077716783
dyf-11	4.61893080205462e-07	0.886596822827565	0.12	0.011	0.00936303462884492
npr-34	4.69825560402592e-07	1.71192667812772	0.12	0.011	0.00952383393492094
flp-18	5.39021134048913e-07	1.12802073299194	0.32	0.065	0.0109264974083055
upp-1	6.03378341501966e-07	0.985723621147117	0.2	0.029	0.0122310823605864
flp-7	6.61304949191025e-07	1.14689401912269	0.16	0.019	0.0134053126250513
gap-1	7.81084479375348e-07	1.77314774036965	0.12	0.012	0.0158333634814177
F13E9.15	9.5221853842912e-07	1.20282423568044	0.16	0.02	0.0193024219924967
sos-1	1.019376367515e-06	1.63586275160503	0.24	0.042	0.0206637783458966
amt-3	1.03388921259117e-06	1.12782520092896	0.16	0.02	0.0209579682284356
cab-1	1.06806058859803e-06	0.834800400803793	0.92	0.407	0.0216506561914707
akt-1	1.08022890962108e-06	1.43949680537359	0.36	0.085	0.0218973202269289
C34B4.3	1.26258952859366e-06	2.33984517188278	0.12	0.012	0.025593952334122
unc-43	1.35122832083312e-06	0.969457953605484	0.64	0.216	0.0273907492916082
Y52B11A.4	1.45001167477409e-06	1.80426207020039	0.28	0.056	0.0293931866593456
ZC581.9	1.47860586119065e-06	2.32894458532114	0.2	0.031	0.0299728194121957
sbt-1	1.62241901523681e-06	0.898406911690302	0.72	0.247	0.0328880558578653
pde-2	1.76656775373397e-06	0.806140342004168	0.52	0.151	0.0358100949359414
thoc-2	2.07071760653183e-06	1.20530120815896	0.32	0.071	0.0419755166020068
Y102A11A.9	2.07805023983837e-06	0.97152169332776	0.12	0.012	0.0421241564117636
Y37D8A.6	2.15665372897903e-06	2.9555600692095	0.12	0.013	0.0437175277401339
dyf-5	2.40155855674264e-06	1.31454906988739	0.12	0.013	0.04868199350373
ZK688.5	2.41198439637406e-06	1.55144606291015	0.2	0.032	0.0488933356988986
glb-25	2.79423043725711e-06	1.0621822690931	0.16	0.021	0.0566418451936388
pghm-1	2.8112185631945e-06	0.882000101047204	0.72	0.253	0.0569862114945156
rad-26	2.84910273699574e-06	2.00293739129371	0.24	0.045	0.0577541615816407
pmr-1	3.48270375856023e-06	1.38717758254868	0.28	0.058	0.0705978878897745
K03B4.4	4.06184894865796e-06	0.976417314432167	0.12	0.013	0.0823377400382456
hrdl-1	4.78641965357565e-06	1.33796298243911	0.2	0.033	0.0970255127976319
chtl-1	5.00794153103804e-06	1.5746345043076	0.12	0.014	0.101515982775672
dop-3	5.14420678361428e-06	2.00150812154019	0.2	0.034	0.104278215710645
M117.1	5.32773599738981e-06	1.49398593084951	0.24	0.046	0.107998536403089
flp-16	6.0818095579505e-06	1.05406469052161	0.28	0.059	0.123284361549215
attf-2	6.47374409464079e-06	1.73943290287007	0.24	0.048	0.131229266542463
rab-6.2	6.90558361046805e-06	1.63283263301694	0.16	0.023	0.139983085367798
gpa-14	7.47996864730277e-06	0.922664484371688	0.12	0.014	0.151626444449474
ccep-290	8.0311090518393e-06	1.12375844933288	0.12	0.014	0.162798611589834
peli-1	8.53959769803206e-06	1.24711499672144	0.2	0.035	0.173106184936808
dgk-4	1.05714478501506e-05	1.19854749408466	0.44	0.13	0.214293819370403
F34D10.4	1.1561151022182e-05	1.26860698690148	0.16	0.024	0.234356092370652
glb-18	1.2162255726896e-05	0.910953148393895	0.24	0.047	0.246541085839909
C32D5.7	1.34218283690736e-05	2.58106329257585	0.12	0.015	0.27207388286949
ida-1	1.43339279476571e-05	0.779421201744707	0.92	0.436	0.290563053426958
sea-2	2.02006501997327e-05	1.61969379777534	0.48	0.166	0.409487380198782
ckk-1	2.03835580534654e-05	1.06381452191572	0.32	0.08	0.413195105301798
ensa-1	2.05478162274608e-05	1.95192725735412	0.2	0.038	0.416524782746859
nlp-3	2.53051647573743e-05	1.40056535076588	0.12	0.015	0.512960994796735
mca-2	2.62665565274066e-05	1.16641950155552	0.24	0.051	0.532449367367059
che-12	2.64651265981169e-05	1.06295297017152	0.2	0.037	0.536474581270427
unc-2	2.80186202280896e-05	1.01179963633911	0.68	0.266	0.567965450643603
B0507.2	2.89348640368223e-05	1.38622714456334	0.12	0.016	0.586538628890425
T07F12.4	3.0411872630975e-05	1.31647314411482	0.2	0.038	0.616479070102495
F07C6.4	3.11477801698228e-05	1.10672499287384	0.24	0.052	0.631396651822479
ptb-1	3.48745040748065e-05	0.86468480401155	0.28	0.067	0.706941072100402
ztf-14	5.34644262404267e-05	0.739320734913048	0.12	0.016	1
lec-2	5.67848477093662e-05	2.03853899957818	0.28	0.075	1
fos-1	6.07519381675131e-05	0.872890551777056	0.24	0.054	1
dhhc-14	6.15837281607618e-05	1.11864817263531	0.12	0.017	1
egl-21	6.19380954905309e-05	0.892885908838863	0.8	0.377	1
dmsr-3	6.87774232186715e-05	1.17017640041744	0.12	0.017	1
snx-17	8.51388340542773e-05	1.71478862752864	0.12	0.017	1
odr-8	8.86538591836449e-05	1.27695105307171	0.12	0.017	1
ptc-1	9.2556347352997e-05	1.05522502810381	0.48	0.178	1
C46C11.3	0.000100664968191769	2.01442137370507	0.16	0.029	1
npr-2	0.000110080633385695	1.59728622220365	0.16	0.029	1
C34F6.9	0.000200495278743038	0.978121622013961	0.2	0.044	1
mel-26	0.000221911380907139	1.23072030477762	0.16	0.031	1
K02D10.1	0.000222463279645331	1.17491819666342	0.16	0.031	1
frm-10	0.000226296578287941	1.34024385448948	0.2	0.045	1
ahcy-1	0.000234950778590578	1.6386818432916	0.32	0.104	1
F44E5.5	0.000248093645703312	0.864737244233249	0.44	0.159	1
H11E01.3	0.000254161734232139	1.12914470433667	0.4	0.143	1
snt-4	0.000267283905853518	0.916904596904032	0.52	0.209	1
ZK154.6	0.00026764455595844	1.30936061540851	0.16	0.031	1
nac-3	0.00027086954085726	0.513930521569353	0.48	0.168	1
kvs-4	0.000299564280350515	0.814648511616327	0.12	0.019	1
che-10	0.000329874456959819	0.689319935882429	0.28	0.079	1
nra-1	0.000331774212894447	0.914531882700199	0.32	0.099	1
egl-8	0.000343775231977633	0.895176146033276	0.6	0.28	1
pbrm-1	0.000347964615860917	0.772188072692605	0.32	0.099	1
K02F2.5	0.000355813255832447	0.853949626260484	0.32	0.097	1
scd-2	0.000357201122247364	1.19824061674009	0.2	0.046	1
nlp-8	0.000373994568912169	1.09004534485068	0.2	0.046	1
ubc-3	0.000385891896755126	1.28423497228408	0.32	0.102	1
T28D9.1	0.000412670754920214	1.08867109115208	0.32	0.103	1
unc-108	0.000415948264939196	0.581384413914304	0.4	0.136	1
rpb-2	0.000500403080534266	1.54247256381432	0.16	0.034	1
R13H4.5	0.000542970233749858	1.80084193444454	0.12	0.021	1
R02F2.1	0.000554933912970463	1.03577329683973	0.4	0.152	1
Y64G10A.6	0.000568390252827008	0.64651803384262	0.28	0.081	1
snf-3	0.000574674476222194	0.97295536791895	0.16	0.034	1
rpl-19	0.000619821075840017	0.692342312318191	0.72	0.368	1
puf-9	0.000622638612247687	1.40564927509936	0.16	0.035	1
ham-3	0.000663837749778304	0.6619136451789	0.12	0.021	1
F21C10.3	0.000781981425645794	1.59243598680375	0.16	0.035	1
R06C1.6	0.000796542715555109	0.736292051257389	0.16	0.034	1
C01F1.6	0.00100602555362567	1.12040035239112	0.12	0.022	1
tyra-2	0.00102585872481777	2.15028229675784	0.12	0.022	1
unc-68	0.00109705594485657	0.368370278975378	0.64	0.284	1
rsd-3	0.00119469479834666	1.37762212600903	0.12	0.023	1
R102.5	0.00124687200914698	1.22114778131257	0.16	0.037	1
vha-16	0.00127737187305232	0.903968635643728	0.16	0.037	1
nlp-1	0.00134627837381761	1.20695861267742	0.16	0.037	1
F53H2.3	0.00167108417577079	1.57516396980708	0.24	0.074	1
C35E7.2	0.00177724473672611	1.70222474740445	0.16	0.038	1
daf-2	0.0018030840093524	0.844356845962503	0.32	0.116	1
unc-80	0.00180390308414789	-2.74497133512586	0.08	0.388	1
F44E7.4	0.00191675244386101	2.079523815502	0.16	0.04	1
Y48C3A.5	0.00193609833121295	0.789533869047225	0.2	0.054	1
let-19	0.00193909703628956	0.781243218693322	0.44	0.185	1
rla-1	0.00196755823765247	0.766798898215689	0.6	0.308	1
nhr-97	0.00198475741556239	1.19950489043732	0.12	0.024	1
mpk-1	0.00217929750880617	1.98502210035477	0.2	0.059	1
F20D6.8	0.00246975530487762	0.709121184323063	0.16	0.039	1
trpp-11	0.00268016846888375	1.22301560449267	0.12	0.025	1
ced-7	0.00271479251835724	1.7424078100718	0.24	0.082	1
lin-59	0.00280790380688072	1.159930520485	0.4	0.179	1
F43C9.2	0.00297430739719414	0.955387266032115	0.16	0.041	1
lgg-1	0.00314186360194418	0.883642848209298	0.28	0.1	1
hex-2	0.00319859396322421	1.40969137627841	0.12	0.026	1
vps-32.1	0.00335924922077178	1.36834442373718	0.16	0.042	1
eat-4	0.00376946871341013	0.907692766703417	0.16	0.042	1
tag-97	0.0042556533572669	1.16102063906429	0.2	0.062	1
oaz-1	0.00451459660936037	0.852964697812411	0.28	0.104	1
pptr-1	0.00472693820029176	0.541630116386731	0.28	0.102	1
rps-14	0.00511960662890356	0.871026790618632	0.52	0.292	1
gsp-1	0.00542713663952	0.922143714466264	0.2	0.064	1
pqn-18	0.00551624493981999	2.25585371093376	0.12	0.029	1
F53F10.2	0.0056781748531991	0.643465371756494	0.32	0.129	1
Y71G10AR.4	0.00575411120891269	0.990178543810225	0.24	0.085	1
ric-4	0.00580191019234221	0.403930199833511	0.48	0.222	1
atgp-1	0.00627153234750984	0.927419797513412	0.2	0.065	1
slc-17.2	0.00797713439213112	1.09651920854848	0.16	0.047	1
daf-10	0.00806627338675434	0.922423978539448	0.12	0.029	1
dpf-3	0.00808772497133129	0.974425025666066	0.12	0.03	1
aqp-7	0.00815599031396007	0.369137104320854	0.24	0.084	1
gpd-3	0.00839026178358818	0.883310298728817	0.32	0.136	1
daf-5	0.0088444107192673	1.39154970720376	0.24	0.092	1
Y37E3.8	0.0100684155396149	0.579527197403211	0.44	0.219	1
atp-2	0.010457395165664	-2.99314741071541	0	0.211	1
unc-73	0.0109194306201441	0.431747359114135	0.48	0.239	1
tat-5	0.0109384845504002	1.82010044145211	0.2	0.074	1
sel-1	0.0119743262929198	1.332255111178	0.12	0.032	1
T04C9.1	0.0129987946895088	-3.45478606673139	0	0.201	1
F26E4.6	0.0142892618514439	0.955959562458306	0.12	0.033	1
pde-4	0.0145256569285287	-3.66337238504262	0	0.195	1
rla-2	0.0152138378509692	0.989940348361006	0.28	0.128	1
his-71	0.015435517452305	0.452665842737732	0.12	0.032	1
rps-11	0.0154791442572324	0.284678100014685	0.56	0.291	1
mtm-6	0.0160661254785038	0.600050979055326	0.16	0.051	1
F10E7.9	0.016220970410263	0.654402098414842	0.16	0.051	1
unc-64	0.016821559507667	0.362408165102323	0.44	0.215	1
W06H8.6	0.0168355022524749	1.12281287313525	0.28	0.121	1
madd-2	0.0168970858630334	1.62956908500107	0.12	0.034	1
Y37E3.17	0.0172906894180149	0.614187893798102	0.2	0.073	1
kcnl-1	0.0177360232986215	0.490427538503166	0.24	0.095	1
nsf-1	0.0185552074813959	0.634451026536242	0.24	0.097	1
spsb-1	0.0187124063439809	0.758793832941722	0.28	0.124	1
C12D8.1	0.0191830386378379	1.05922226771736	0.16	0.055	1
mdl-1	0.0192230329781512	0.825485116228118	0.2	0.076	1
crtc-1	0.0192405232324147	0.612733918846178	0.12	0.034	1
bet-1	0.0194741805822843	0.582610792715403	0.2	0.075	1
C32D5.3	0.0198861784819371	1.80135687077301	0.12	0.035	1
Y54F10AR.1	0.0199613572947139	0.446623314526244	0.12	0.034	1
F47B8.2	0.0203167673034302	0.754438346380897	0.12	0.035	1
rsp-2	0.0223967104033975	0.784485321753633	0.12	0.035	1
rho-1	0.0229948092518723	0.490835854466474	0.4	0.208	1
T01G9.2	0.0234946294161999	1.43520663670674	0.12	0.036	1
sop-3	0.0236161465295216	1.57529695619351	0.12	0.036	1
icd-2	0.0241935384907319	0.824931827876247	0.24	0.106	1
Y95B8A.12	0.0253493902547107	0.619895131799014	0.12	0.035	1
T24B8.7	0.0253500202456287	1.19215628392622	0.2	0.08	1
ncs-2	0.0254627918212517	1.13005536648311	0.2	0.08	1
npp-21	0.0260861904676003	0.586598920329308	0.16	0.056	1
mtch-1	0.0263009273810267	0.830409296460853	0.16	0.057	1
suca-1	0.0263332585391941	1.67892806567911	0.12	0.037	1
rps-12	0.0268598387944974	0.747251168604779	0.4	0.225	1
gpa-7	0.0292211976458006	1.05450104170305	0.12	0.037	1
tbb-2	0.0334823527266832	-1.96792559905869	0.08	0.274	1
chdp-1	0.0344381674532639	0.563224987761612	0.32	0.16	1
pqn-59	0.0351034173938977	0.86632433810654	0.2	0.084	1
unc-10	0.0352108826571513	-3.60438063709659	0	0.152	1
unc-75	0.0364167251757622	0.538356715990301	0.16	0.058	1
rme-1	0.036497213639896	0.652223543782688	0.24	0.11	1
dpy-21	0.0370857333798623	0.707191251506808	0.28	0.132	1
rps-1	0.0372664763084179	0.368109875143589	0.68	0.414	1
daf-21	0.0375252008988483	0.252012158614555	0.72	0.457	1
etr-1	0.0375724788170488	1.94439069730047	0.12	0.041	1
mig-10	0.0400444895818547	1.20514846726631	0.2	0.088	1
F21F3.6	0.0406318162007411	0.789493487122119	0.24	0.11	1
rpl-22	0.0424856946485234	0.330843652390731	0.36	0.191	1
sft-4	0.0428203334407642	0.729653743964273	0.12	0.04	1
wnk-1	0.0435610123469378	-2.69209091823115	0	0.141	1
top-2	0.0478719032384579	0.440763945470744	0.12	0.04	1
unc-53	0.0479960369453407	-3.24273582172483	0	0.136	1
mec-12	0.0485145459047363	-4.06390678569214	0	0.136	1
mes-3	0.0486350907020372	0.715884372615107	0.12	0.041	1
ftt-2	0.050253283887554	0.560115482009016	0.52	0.353	1
mix-1	0.0507819544590392	0.519208766871912	0.16	0.063	1
Y39A1A.24	0.0519408137158401	0.399709592882482	0.12	0.041	1
kin-4	0.0521298461652353	1.2396619077103	0.16	0.065	1
ubl-1	0.0533048732921018	0.570480502548395	0.48	0.3	1
sqd-1	0.0548163943724044	-2.14069449773423	0	0.129	1
chd-7	0.0548587001659939	0.732245475520864	0.4	0.245	1
cgh-1	0.0559690112317975	0.97532810309652	0.12	0.043	1
C46F11.6	0.0579200447422767	0.676834591718768	0.12	0.043	1
rpl-35	0.0586804483594618	0.531584325424026	0.36	0.209	1
ben-1	0.0602091799074521	-2.99907263969311	0	0.124	1
plc-1	0.0619219507278036	0.424952145673925	0.24	0.113	1
olrn-1	0.0628412986798029	0.609820042263375	0.12	0.043	1
ppm-1	0.0634141241992683	1.87992091607546	0.12	0.045	1
T28C6.7	0.0635618449390862	-1.80065872443586	0.04	0.187	1
cle-1	0.0639023774274439	-3.72315129747378	0	0.121	1
unc-77	0.0666729056288718	-3.26905211288689	0	0.119	1
rpl-2	0.0694120139088372	-2.11399005642681	0	0.117	1
mdt-26	0.0696898756797422	0.447650165591618	0.12	0.044	1
mca-3	0.0699583387063694	-1.75528746559018	0.28	0.409	1
ten-1	0.070150708393636	-2.57178197407654	0	0.117	1
F31C3.3	0.0705974454685815	1.04928739506598	0.12	0.045	1
rps-18	0.0706696499193204	-1.75963902625656	0.12	0.27	1
lact-4	0.0726788447573842	1.13090886741963	0.12	0.046	1
icd-1	0.0736478303456353	-2.40039598544263	0	0.114	1
iff-2	0.0749296239262472	0.446562475705115	0.32	0.182	1
ama-1	0.0752724225917565	0.891116754117125	0.12	0.046	1
nurf-1	0.075678448072136	-2.40338629768804	0.04	0.169	1
rpn-2	0.0767451412628451	0.843069671587541	0.12	0.046	1
ret-1	0.0767544921140587	-2.41122778386447	0.04	0.172	1
rps-5	0.0768840113595943	0.388657242830741	0.52	0.337	1
mrck-1	0.0773136910806471	-2.95993575786675	0	0.111	1
arf-3	0.0780733658232265	0.461148002555321	0.16	0.07	1
nep-26	0.0781470917016521	-0.29426125144768	0.16	0.067	1
daf-19	0.0793552264556508	0.571603629444444	0.12	0.045	1
egl-27	0.0801365687838956	-2.42627647226425	0	0.11	1
xbp-1	0.0826835645065014	-2.03531882636208	0.04	0.169	1
gar-2	0.0827104859699336	-2.95822223176545	0	0.108	1
soap-1	0.0837624746103494	-2.93561292666065	0	0.107	1
flp-9	0.0855448827344389	-3.62435924628987	0	0.106	1
gdh-1	0.0866320638805243	-1.90452966570178	0	0.106	1
F54G2.1	0.0910850441013284	-2.56773790561182	0.08	0.207	1
clp-4	0.0926628563355918	-2.96092973054142	0	0.102	1
tba-1	0.0933348367446018	-1.99414015361799	0.08	0.214	1
F55F10.1	0.0936416491532082	-2.14783360891677	0	0.101	1
H03A11.2	0.0944333958422465	0.712334771365493	0.12	0.048	1
epc-1	0.0963981038097047	-2.51439891329028	0.04	0.159	1
tank-1	0.0986994306335283	-0.525404179413442	0.12	0.047	1
ccar-1	0.100978585390335	0.438615485415838	0.16	0.074	1
sqst-1	0.105090798414945	0.722487290568007	0.16	0.075	1
Y111B2A.8	0.107254787763313	0.698482418519872	0.12	0.05	1
rpl-34	0.109458772364766	-1.77104073345955	0.04	0.155	1
dgk-5	0.110689089085207	0.729286739051772	0.12	0.05	1
iffb-1	0.113551897821335	0.313977357415586	0.12	0.05	1
dpy-22	0.113708765537073	-1.66056618055622	0.08	0.21	1
wdr-23	0.113849590053244	0.455410964183319	0.12	0.051	1
dsh-1	0.115318966341321	0.258561849606996	0.12	0.05	1
ZK470.2	0.116482991403828	0.683498667148774	0.2	0.106	1
frm-4	0.119632789200043	0.387312726261315	0.12	0.051	1
rpl-38	0.124001535524771	0.270805076388356	0.28	0.163	1
unc-7	0.12757379582326	0.678525286320678	0.2	0.1	1
frm-9	0.127703204034779	-0.536226377309061	0.12	0.049	1
hgap-2	0.127729564238476	0.871930294690161	0.12	0.053	1
C37A2.7	0.134218959273364	0.553710278641489	0.24	0.139	1
ric-3	0.135938032132264	0.867688093715091	0.16	0.081	1
F14E5.2	0.136143619196756	0.514409641583288	0.16	0.08	1
pdi-3	0.137354860458814	-2.21455049051177	0.08	0.196	1
zer-1	0.14754603998835	0.438374116384446	0.16	0.081	1
eef-1B.1	0.148339168182767	-1.74743463667374	0.04	0.141	1
nhr-1	0.148872140203244	0.560324740159507	0.12	0.054	1
ubq-2	0.150918758078494	0.977422296707026	0.28	0.181	1
fkh-7	0.151166371506186	0.367552455361242	0.2	0.108	1
svh-2	0.151844316490839	1.18135388880978	0.12	0.057	1
DH11.5	0.153583882711983	-0.285575416331984	0.32	0.18	1
unc-32	0.157546251896566	-1.423652032509	0.08	0.19	1
sca-1	0.158868092432104	-2.23200859434709	0.04	0.133	1
ZC395.10	0.159477225767813	0.418144910144018	0.12	0.055	1
eef-1G	0.160174975978895	0.251926142587528	0.36	0.234	1
rps-3	0.16237863666342	-1.50531507694132	0.28	0.352	1
larp-5	0.163408967437205	-2.20801124425174	0.04	0.132	1
aqp-2	0.166186129687019	-2.61625877931624	0.04	0.128	1
lim-9	0.166910802012897	-1.74426991370589	0.04	0.135	1
sel-2	0.169351989665504	1.04643982510471	0.16	0.085	1
aco-2	0.175462204371383	0.690110945954305	0.12	0.058	1
his-24	0.176581246598032	-1.71360641757628	0.08	0.178	1
F09A5.4	0.178798050029775	0.379844871058266	0.12	0.057	1
enpl-1	0.182313920753273	-1.31267354637259	0.04	0.131	1
let-92	0.184090555670545	0.560861114895461	0.12	0.059	1
atp-3	0.186483381653632	0.67537439542837	0.12	0.058	1
madd-4	0.190934017296979	-3.1456743870432	0.04	0.121	1
ccr-4	0.191933401570273	0.454157577213255	0.12	0.059	1
nsy-1	0.19446995807546	0.386538239186664	0.16	0.086	1
unc-41	0.194922645566395	-2.18052784967752	0.08	0.169	1
hsp-110	0.198732440290797	0.38372440080291	0.24	0.151	1
ceh-44	0.208951155095298	-1.66353332158128	0.04	0.12	1
mml-1	0.209616870495718	1.49174312284209	0.12	0.063	1
lin-14	0.209889117644193	-1.6120068392791	0.04	0.121	1
kin-1	0.210292309280168	-1.89669321384452	0.08	0.166	1
lin-42	0.211391100520157	0.594166821257687	0.2	0.118	1
dig-1	0.214463345453607	-3.00731216036194	0.04	0.116	1
vig-1	0.21545419792212	-1.59285766927355	0.04	0.117	1
golg-4	0.215938134037051	-1.31345513400499	0.04	0.122	1
kin-29	0.218797531961947	-0.619165362088324	0.12	0.058	1
lec-3	0.219629060403807	0.471320001568163	0.12	0.061	1
mpz-1	0.225747739022707	-1.58572554947514	0.2	0.286	1
dmd-6	0.230170127581679	0.631391502688769	0.12	0.063	1
W04D2.6	0.230757029453445	-1.62811588856222	0.04	0.115	1
myrf-1	0.241513069700538	-0.783363226881089	0.04	0.119	1
hif-1	0.2421096292	-0.338305766476561	0.2	0.115	1
C53B4.4	0.247582274950689	-0.41754417246138	0.12	0.061	1
math-33	0.248133483386337	0.262598185221987	0.12	0.063	1
eef-2	0.248426065387057	-1.4971722187926	0.32	0.348	1
gcy-28	0.248468594315007	-1.38406065656835	0.12	0.206	1
tra-1	0.248552879054472	-0.258328289892195	0.16	0.09	1
H28O16.1	0.248558591622542	0.732950192734896	0.24	0.157	1
myrf-2	0.249500295290634	-0.295564808086536	0.2	0.118	1
Y54G2A.26	0.252067957025799	-1.56780396286101	0.12	0.205	1
bet-2	0.253610887808556	-0.383380453493474	0.12	0.061	1
rps-27	0.253697644981825	-1.18464765749487	0.04	0.114	1
gei-4	0.257025280485383	-2.01900782067238	0.04	0.108	1
cdka-1	0.262222047959592	-1.58522938404554	0.04	0.108	1
clip-1	0.266094635726007	-1.95404791258644	0.08	0.153	1
sad-1	0.266965599663807	-1.12849340592221	0.04	0.112	1
pac-1	0.281341692496559	-0.426968482594606	0.24	0.146	1
cccp-1	0.282018896248832	-0.3289839836337	0.16	0.09	1
unc-14	0.284251394829881	-2.18070440017644	0.04	0.101	1
itsn-1	0.287265963063431	-1.65032192193673	0.04	0.102	1
klp-12	0.289429396999193	-1.60327937342854	0.04	0.104	1
vgln-1	0.290315300143441	-1.23355643954484	0.04	0.105	1
ztf-7	0.29077643489965	-1.02376199584508	0.04	0.107	1
cnx-1	0.292218884791882	-1.7493375940898	0.04	0.103	1
unc-13	0.292736991156539	-1.31775409070019	0.24	0.303	1
nmy-1	0.296226950441913	-1.56976972003331	0.04	0.102	1
nhr-88	0.297120327368554	-1.61900370213066	0.04	0.101	1
rsbp-1	0.299086463752569	-1.0516062559526	0.04	0.105	1
pck-1	0.299307748124691	-2.04826448198067	0.12	0.187	1
nfki-1	0.300529504369283	-0.453666980470128	0.24	0.148	1
par-1	0.301504300284893	-1.47364850087435	0.16	0.236	1
rpl-25.2	0.305237963339028	0.649680392697267	0.12	0.07	1
pqn-65	0.308273444580403	-1.47393558057965	0.08	0.15	1
snb-1	0.310475679454727	-0.841469071678255	0.16	0.092	1
rab-11.1	0.311130652605592	0.798965985299749	0.12	0.071	1
T08G11.1	0.31885165374711	-1.30427074072042	0.08	0.151	1
ipgm-1	0.321983640906474	0.680350508032256	0.12	0.071	1
dkf-2	0.322841507413877	-0.512838011411083	0.16	0.094	1
set-16	0.323413250510343	0.522906876316158	0.12	0.07	1
hsp-3	0.325594948475051	-0.519531222674008	0.36	0.235	1
gei-3	0.32573781476261	-1.14662064813124	0.04	0.1	1
lin-40	0.325992275358138	-0.272248281599913	0.12	0.067	1
pqn-20	0.330874358985516	0.842913388290619	0.12	0.072	1
rbf-1	0.331902923160373	-1.24763981946587	0.08	0.146	1
unc-16	0.333697261133514	-1.63233033181421	0.08	0.142	1
C28H8.3	0.343224025643691	0.284066351934493	0.2	0.135	1
frm-1	0.34470064773032	0.283607191227985	0.36	0.282	1
rpl-10	0.345233920892651	-0.270725716073613	0.56	0.381	1
aagr-3	0.347182799312254	0.540197991945579	0.04	0.1	1
tram-1	0.347790233574781	-0.45204101321611	0.12	0.069	1
crt-1	0.358406184527456	-1.42937458164644	0.28	0.333	1
rpl-7A	0.358662207179583	-1.32865333403014	0.16	0.227	1
F58D5.5	0.363505119974268	-0.571867528012997	0.08	0.145	1
tag-80	0.367988216292862	-0.255519762035648	0.84	0.544	1
unc-104	0.368683063011602	-1.62939302861891	0.28	0.304	1
lpd-3	0.36898329079563	-1.6265522819077	0.08	0.138	1
dpy-27	0.369001187266349	0.307475142867327	0.12	0.073	1
snt-1	0.370770678057424	-1.46090274945198	0.12	0.177	1
ubq-1	0.38442330295232	-0.831504905766357	0.2	0.269	1
met-1	0.384736811503828	-1.05428448688662	0.08	0.139	1
fmi-1	0.386446660980446	-1.40613049344315	0.08	0.135	1
let-765	0.390653858784306	0.877093752245889	0.12	0.077	1
F28E10.1	0.395807234611283	-1.91633179691946	0.08	0.129	1
rps-15	0.402194808188988	-0.462303340705305	0.28	0.197	1
rpl-41.2	0.409029056012726	-1.06338577305568	0.08	0.135	1
pab-1	0.411015927203921	-0.89493367319971	0.4	0.424	1
dve-1	0.415020335332369	-0.579513990301876	0.12	0.074	1
spat-3	0.423305462951582	0.375160132613384	0.12	0.079	1
ncl-1	0.423323104617705	-1.22211542132064	0.08	0.131	1
M02E1.1	0.424030123210895	-0.314221775168894	0.16	0.105	1
dcp-66	0.427257701812745	0.421633284593698	0.2	0.148	1
cca-1	0.434570293976078	-1.85971741741172	0.08	0.125	1
hrp-1	0.461980048587164	-0.332449446739637	0.16	0.11	1
top-1	0.466342751955765	0.305925433351682	0.12	0.082	1
egl-19	0.474311628610697	-1.2065316800061	0.12	0.166	1
lntl-1	0.485420030655639	0.897167118606608	0.12	0.085	1
rps-19	0.492060356565294	-0.276563485181797	0.32	0.247	1
baz-2	0.507658432144011	-0.35992836573374	0.12	0.081	1
F55C12.5	0.513829437651679	-0.303245318400061	0.12	0.082	1
ifg-1	0.514003974227539	-0.835518246521428	0.08	0.123	1
rps-6	0.518953996095579	-0.462436538763716	0.24	0.298	1
rla-0	0.52154321862594	-0.422934933533957	0.64	0.616	1
aex-3	0.522893885323551	-0.466000603103341	0.12	0.081	1
tlk-1	0.534764116674981	-0.923483191672388	0.08	0.119	1
zfp-1	0.536767634698314	-1.03707924761494	0.16	0.2	1
pqn-87	0.539154873417941	-0.390576310780871	0.16	0.204	1
pqe-1	0.539878248644359	-0.722890719537223	0.08	0.12	1
dhc-1	0.542306161673606	-0.622743038901911	0.16	0.21	1
rpl-9	0.542626973250962	-0.526824803288835	0.4	0.298	1
abcf-2	0.54650488668735	-1.17365967257693	0.08	0.116	1
pkc-1	0.546641840227392	-1.45888376121564	0.16	0.192	1
kin-2	0.552708446826086	-0.929004985946764	0.12	0.16	1
tcc-1	0.555797078766709	0.720212710721128	0.12	0.089	1
tbb-1	0.557588252729443	-0.279135837989219	0.12	0.086	1
cyc-2.1	0.558241992679663	-0.465429845330057	0.08	0.121	1
gsk-3	0.559872464572305	0.607918296794299	0.12	0.09	1
unc-44	0.560795944109167	-0.642265559168259	0.84	0.671	1
tax-6	0.560971531676306	-0.483462435542001	0.2	0.147	1
rps-21	0.572010587127645	-0.290285717756177	0.08	0.121	1
klp-4	0.572843606510796	0.292723499209824	0.16	0.118	1
jph-1	0.573401772075064	0.411243537946317	0.16	0.128	1
C02B10.3	0.575266702784943	-0.470009631723471	0.2	0.15	1
wdfy-3	0.579719201475017	-1.02973015802566	0.08	0.112	1
rpl-25.1	0.58352965213602	-0.743473988136543	0.12	0.16	1
rpl-16	0.583564035231432	-0.676141328377911	0.44	0.313	1
kcc-2	0.583831515614205	-0.591878132395065	0.16	0.116	1
F01G4.6	0.585513306104606	0.305960133713394	0.08	0.123	1
let-70	0.586371051171086	-1.65863186193953	0.08	0.109	1
act-4	0.589115998876732	-0.398415010451308	0.4	0.293	1
vha-2	0.595783483180986	-1.12430057595743	0.08	0.109	1
pqn-44	0.597740389506303	-1.32181651132049	0.28	0.289	1
unc-60	0.598371392723094	-0.785225638345906	0.08	0.112	1
ssl-1	0.600918841954593	-0.402357684465799	0.08	0.115	1
rpl-30	0.603334877412944	-0.540647999459726	0.08	0.115	1
Y39G10AR.11	0.603627626456235	-0.503144252586197	0.12	0.086	1
ttn-1	0.62680354293589	-2.113752556716	0.12	0.146	1
ubr-4	0.627199567703004	-0.564784417817318	0.16	0.195	1
pdi-2	0.631151247720048	-0.549518270884852	0.12	0.155	1
F39C12.1	0.638742153638436	0.794994606736723	0.12	0.098	1
unc-79	0.645247435523173	-1.54242658120107	0.16	0.174	1
far-1	0.655759497574452	-2.28901592226286	0.08	0.101	1
W05B5.1	0.661077862994011	-0.683573189199621	0.08	0.107	1
F49E2.5	0.663730062643308	-0.771389131707213	0.28	0.216	1
T02E9.5	0.678848986318216	-0.694074853848659	0.12	0.09	1
prp-8	0.681838880108923	-0.405002523812633	0.16	0.127	1
klc-2	0.686356000765596	-1.42796886277865	0.08	0.1	1
hmg-1.1	0.693450926067929	-0.572628125688688	0.2	0.161	1
sax-7	0.696023982328973	-0.626267149104775	0.32	0.254	1
mtm-3	0.696341568049202	-0.349286848129024	0.12	0.151	1
rpl-33	0.696975082286574	-0.756983898992288	0.12	0.145	1
hil-2	0.698956686413227	-0.900502902952234	0.08	0.1	1
gdi-1	0.699896434760853	-0.709488085421204	0.16	0.127	1
rack-1	0.700431678427981	-0.501641466823457	0.32	0.333	1
ctc-1	0.715280432441297	-0.309238629791238	0.84	0.725	1
pitr-1	0.715813545579757	-0.323510786191092	0.08	0.104	1
T14G8.3	0.716313889031305	0.82982239437746	0.12	0.106	1
ctb-1	0.719129672451228	-0.251831566491421	0.56	0.488	1
ctc-2	0.720171603560505	-0.633868248236657	0.52	0.491	1
swsn-4	0.72744802495242	-1.02024377403669	0.12	0.138	1
cbp-1	0.732901286272764	-0.654046267171553	0.24	0.194	1
tct-1	0.733615246074872	-0.543210717764386	0.24	0.196	1
chc-1	0.733976122545168	-0.310108949989909	0.12	0.098	1
cct-5	0.741043131027386	-0.560435274471764	0.16	0.133	1
ant-1.1	0.746312230806165	-0.774545411765179	0.32	0.309	1
rpl-13	0.755987600508669	-0.381250234689404	0.4	0.32	1
hrp-2	0.756329777065905	-0.388749789035646	0.12	0.1	1
hpk-1	0.764443279697345	-0.677856135681192	0.2	0.167	1
rpl-28	0.768191773364912	-0.403750961725577	0.12	0.138	1
tba-2	0.772867419490266	-1.04817410675731	0.12	0.134	1
eel-1	0.782377155487315	-0.5565225812919	0.2	0.172	1
rpl-39	0.78431609248185	-0.654901334294114	0.12	0.1	1
lfi-1	0.784752929908262	-0.47372587524438	0.36	0.301	1
nduo-6	0.78774690432662	-0.641242165029841	0.16	0.135	1
mvk-1	0.789200726185881	-0.358024247623845	0.16	0.138	1
rps-17	0.809151487768712	-0.373467167291413	0.2	0.178	1
hmr-1	0.811947029953205	-0.631653684584363	0.16	0.179	1
rps-25	0.815242650658639	-0.786818168803359	0.4	0.317	1
rbc-1	0.81572072391737	-1.08739585746976	0.12	0.128	1
C34F6.10	0.818430895409204	-0.680270837146879	0.16	0.137	1
rpl-4	0.827467661806259	-0.456788823046535	0.68	0.517	1
lin-10	0.851294614901889	-1.37797651132166	0.12	0.124	1
rpl-15	0.852982915121871	-0.334588267826468	0.36	0.322	1
larp-1	0.858924271669454	-0.916309194487835	0.16	0.164	1
mnk-1	0.871829783775871	-0.356898404284421	0.12	0.131	1
rpl-23	0.878191637198796	-1.0556764792159	0.2	0.194	1
ndk-1	0.878327178431951	-0.589326569309609	0.12	0.129	1
npr-23	0.884879576659831	-0.486423371031061	0.12	0.129	1
rps-13	0.895795301437472	-1.11054642128874	0.24	0.228	1
T28B11.1	0.897339507427456	-0.333911600406755	0.16	0.15	1
pan-1	0.898552048195518	-0.837105859409515	0.12	0.123	1
unc-57	0.898889431479628	-0.816238706949965	0.12	0.105	1
lrp-2	0.899611861578608	-0.468111166732848	0.16	0.171	1
ZC247.1	0.901193245883252	-0.634746097746442	0.2	0.185	1
enol-1	0.90231851333337	-0.331451098967274	0.2	0.181	1
W05H12.1	0.919274164312348	-0.399198250557204	0.2	0.182	1
rpl-32	0.91972723502414	-0.792010238730793	0.28	0.245	1
pab-2	0.920893721801292	-0.728775861808739	0.2	0.199	1
sipa-1	0.925361880163717	-0.7828441781883	0.12	0.121	1
rps-9	0.938189311594067	-0.640563850389388	0.4	0.344	1
eat-6	0.942172882760974	-0.813966296296147	0.32	0.301	1
miz-1	0.944233574109395	-0.885805587914036	0.24	0.22	1
rpl-27	0.944675456519139	-0.49743061678033	0.28	0.271	1
F26F12.3	0.944849790591058	-0.65840963896563	0.12	0.122	1
hsp-1	0.949935344421714	-0.663254952913658	0.32	0.295	1
nlp-21	0.960976928811985	-1.33258135242104	0.12	0.108	1
eef-1A.2	0.964082094964668	-0.507672218798797	0.24	0.233	1
nduo-2	0.967441709287487	-0.267981040415452	0.16	0.158	1
rpl-1	0.970607206214562	-0.633847836253512	0.32	0.285	1
let-526	0.980904625590969	-1.09220909687805	0.24	0.22	1
nduo-5	0.984554430429666	-0.563358186169126	0.32	0.298	1
unc-115	0.989289489838853	-0.293349456018279	0.12	0.119	1
unc-36	0.991302611559474	-1.06653069370875	0.12	0.113	1
din-1	0.993380615297766	-0.933380987690158	0.32	0.283	1
rps-7	0.99572364564614	-0.490650565628316	0.32	0.292	1
nkb-1	0.997403955934646	-0.398045220930682	0.16	0.157	1
